# Highly perturbed genes and hub genes associated with type 2 diabetes in different tissues of adult humans: A bioinformatics analytic workflow

**DOI:** 10.1101/2022.02.07.479483

**Authors:** Kushan De Silva, Ryan T. Demmer, Daniel Jönsson, Aya Mousa, Andrew Forbes, Joanne Enticott

## Abstract

**Introduction:** Type 2 diabetes (T2D) has a complex etiology which is not fully elucidated. Identification of gene perturbations and hub genes of T2D may assist in personalizing care.

**Objectives:** We aimed to identify highly perturbed genes and hub genes associated with T2D in different tissues of adult humans via an extensive workflow.

**Methods:** Workflow comprised five sequential steps: systematic review of NCBI GEO database; identification and classification of differentially expressed genes (DEG); identification of highly perturbed genes via meta-analysis; identification of hub genes via network analysis; downstream analyses. Three meta-analytic strategies: random effects model (REM); vote counting approach (VC); *p*-value combining approach (CA), were applied. Nodes having above average betweenness, closeness, and degree in the network were defined as hub genes. Downstream analyses included gene ontologies, Kyoto Encyclopedia of Genes and Genomes pathways, metabolomics, COVID-19 related genes, and Genotype-Tissue Expression profiles.

**Results:** Analysis of 27 eligible microarrays identified 6284 DEG (4592 down-regulated and 1692 up-regulated) within four tissue types. Tissue-specific gene expression was significantly greater than tissue non-specific (shared) gene expression. Meta-analysis of DEG identified 49, 27, and 8 highly perturbed genes via REM, VC, and CA, respectively, producing a compiled set of 79 highly perturbed (41 down-regulated and 38 up-regulated) genes. The 28 hub genes comprised 13 up-regulated, 9 down-regulated, and 6 predicted genes. Downstream analyses identified enrichments of: shared genes with other diabetes phenotypes; insulin synthesis and action related pathways and metabolomics; mechanistic associations with apoptosis and immunity-related pathways, COVID-19 related gene sets; and cell types demonstrating over- and under-expression of marker genes of T2D.

**Conclusions:** We identified highly perturbed genes and hub genes of T2D and revealed their associations with other diabetes phenotypes and COVID-19 as well as pathophysiological manifestations such as those related to insulin, immunity, and apoptosis. Broader utility of the proposed pipeline is envisaged.
