## Supplementary material for "Highly perturbed genes and hub genes associated with type 2 diabetes in different tissues of adult humans: A bioinformatics analytic workflow": S2 Table

### Sheet: Sheet1
GEO datasets: The 16 microarray datasets included in meta-analysis.
Sr. No.	GSE ID	Organism	Cell / tissue type	Total sample size	Included sample size	Place where study was conducted	Ancestry	BMI	Gender	Age (Years)	Platform ID s	Platforms	GSE study	Reference	No. of Probes/genes
TISSUES OF THE CIRCULATORY SYSTEM
1	GSE15932	Homo sapiens	Peripheral blood	32 samples (8 = pancreatic cancer + T2DM; 8 = pancreatic cancer without T2DM; 8 =T2DM > 5 years; 8 = healthy controls	Included 16 samples (Only T2DM > 5 years and healthy controls)	Asia(China)	Asian	Not available	Male = 18, Female = 14	Mean age = 64.6	GPL570	[HG-U133_Plus_2] Affymetrix Human Genome U133 Plus 2.0 Array	Analysis of blood biomarkers of pancreatic cancer associated diabetes identified by peripheral blood-based gene expression profiles	Huang et al., 2010	54675
2	GSE21321	Homo sapiens	Peripheral blood	50 samples(8 control; 7 IFG; 9 T2DM; 10 control miRNA; 7 IFG miRNA; 9 T2DM miRNA)	Included 17 samples (Non-coding RNA/miRNA samples removed)	Asia (Singapore)	Asian	(1) Controls: 23.5 (2) IFG: 27.5 (3) T2DM: 26.7	All are males.	(1) controls: 44.7 (2) IFG: 48.4 (3) T2DM: 43.2	(1) GPL 6883 (2) GPL10322	(1) Illumina HumanRef-8 v3.0 expression beadchip (2) miRCURY LNA microRNA Array, v.11.0 - hsa, mmu & rno [probe-level]	Comparison of transcriptomic expression profiles in blood samples from Impaired Fasting Glucose (IFG) and T2D male patients with controls.	Karolina et al., 2011	24526
3	GSE13015	Homo sapiens	Whole blood	106 samples (List 1 has 7 T2DM samples and 3 healthy controls. List 2 has 5 T2DM samples and 5 healthy controls.]	Included 10 samples (Only healthy controls and T2DM samples from List 2)	North America (USA)	Asian	Not clear.	(1) List 1: Male 35 & Female 32 (2) List 2: Male 14 & Female 25	(1) List 1: 51.8±11.4 (2) List 2: 54.4±11.8	(1)GPL6106 (2)GPL6947	(1)Sentrix Human-6 v2 Expression BeadChip (2)Illumina HumanHT-12 V3.0 expression beadchip	Genomic Transcriptional Profiling of NGT controls, T2DM, septicemic melioidosis, and patients with sepsis caused by other pathogens	Pankla et al., 2009	(1) Set 1: 48687 (2) Set 2: 48803
ADIPOSE TISSUE
1	GSE78721	Homo sapiens	Adipocytes and infiltration macrophages obtained from abdominal (visceral and subcutaneous) and peripheral (thigh) adipose depots	(i) 30 controls & 30 diabetic subjects undergoing femur bone surgery and (ii) 16 controls & 19 diabetic subjects undergoing abdominal surgery (2 samples from each subject, one subcutaneous and one visceral fat biopsy) resulting in 130 samples in total.	Included all 130 samples	South Asia (India)	South Asian	(i) Subjects undergoing femur bone surgery: Mean BMI for both groups < 27.5 (ii) Subjects undergoing abdominal surgery: Cases = 24.45 ± 4.97 & controls = 24.66 ± 7.00	(i) Subjects undergoing femur bone surgery: Male = 30, Female = 30 (ii) Subjects undergoing abdominal surgery: Not available.	(i) Subjects undergoing femur bone surgery: Mean age for the entire sample =62.68 (ii) Subjects undergoing abdominal surgery: Cases = 51.96 ± 11.93, controls = 54.09 ± 9.21	GPL15207	[PrimeView] Affymetrix Human Gene Expression Array	A functional analysis of differentially expressed genes, and correlation of gene expression estimates with measured intermediate traits associated with T2DM and its related co-morbidities	(1) Tiwari et al., 2018 (2) Saxena et al., 2019 (3) Kumar et al., 2020	49395
2	GSE71416	Homo sapiens	Omental adipose tissue	20 (T2DM = 14, controls = 6)	Included all 20 samples	North America (USA)	African American	Controls: 53.9±7.1 (45.6–65) Cases: 54.9±7.8 (44.1–73.5)	Male = 5, Female = 15	Controls: 41.0±4.6 (36–47) Cases: 41.5±9.1 (27–61)	GPL570	[HG-U133_Plus_2] Affymetrix Human Genome U133 Plus 2.0 Array	Global transcript profiling of omental adipose tissue in morbidly obese individuals with or without diabetes.	Doumatey et al., 2015	54675
3	GSE54350	Homo sapiens	visceral adipose tissue CD14+ cells (adipose tissue macrophages)	12 samples (6 T2DM, 6 non-diabetic)	Included all 12 samples	Europe (France)	European	All are obese. Specific values not clear.	Not specified.	Group 1: OB = 41.6±1.9 & OB/D = 47.5±1.9 Group 2: OB-MO = 41.9±2.9 Group 3: 60.1±4.6	GPL10558	Illumina HumanHT-12 V4.0 expression beadchip	Genome wide analysis of Visceral adipose tissue CD14+ cells from obese and obese diabetic subjects	Dalmas et al., 2014	47231
4	GSE29231	Homo sapiens	Visceral adipose tissue	24 samples (12 T2DM, 12 non-diabetic)	Included all 24 samples	South Asia (India)	South Asian	Not available	All 24 samples are from female participants	57.2±15.9	GPL6947	Illumina HumanHT-12 V3.0 expression beadchip	Global gene expression profiles of visceral adipose in females with and without type 2 diabetes.	Jain et al., 2013	48803
5	GSE29226	Homo sapiens	Subcutaneous adipose tissue	24 samples (12 T2DM, 12 non-diabetic)	Included all 24 samples	South Asia (India)	South Asian	Not available	All 24 samples are from female participants	56.8±6.5	GPL6947	Illumina HumanHT-12 V3.0 expression beadchip	Gene expression profiles of subcutaneous adipose tissue in female participants with and without type 2 diabetes	Jain et al., 2013	48803
TISSUES OF THE DIGESTIVE SYSTEM
1	GSE76895	Homo sapiens	Pancreatic islets	103 islet samples from partially pancreatectomized patients (T2DM = 36, non-diabetic = 32, impaired glucose tolerance (IGT) = 15, type 3 diabetic = 20)	Included 68 samples (Only T2DM = 36 and non-diabetic = 32)	Europe (Multi-center)	European	Mean BMI of the whole sample = 25.54	Male = 62; Female = 41	Mean age for the entire cohort = 63.70	GPL570	[HG-U133_Plus_2] Affymetrix Human Genome U133 Plus 2.0 Array	Analysis of a multicentre biobank of human islets and pancreas tissues from organ donors and metabolically phenotyped pancreatectomised patients to identify transcriptomic changes in type 2 diabetic islets	Solimena et al., 2018; Khamis et al., 2019	29612
2	GSE76894	Homo sapiens	Pancreatic islets	103 islet samples from organ donors (T2DM = 19, non-diabetic = 84)	Included all 103 samples	Europe (Multi-center)	European	Mean BMI of the whole sample = 25.93	Male =51, Female = 52	Mean age for the entire cohort = 62.21	GPL570	[HG-U133_Plus_2] Affymetrix Human Genome U133 Plus 2.0 Array	Analysis of a multicentre biobank of human islets and pancreas tissues from organ donors and metabolically phenotyped pancreatectomised patients to identify transcriptomic changes in type 2 diabetic islets	Solimena et al., 2018; Khamis et al., 2019	29530
3	GSE25724	Homo sapiens	Pancreatic islets	13 samples (T2DM = 6, non-T2DM = 7)	Included all 13 samples	Europe (Italy)	European	Mean BMI = 25.4	Male = 7, Female = 6	Mean age = 63.8	GPL96	[HG-U133A] Affymetrix Human Genome U133A Array	Microarray analysis to evaluate differences in the transcriptome of type 2 diabetic human islets compared to non-diabetic islet samples.	Dominguez et al., 2011	22283
4	GSE20966	Homo sapiens	Beta-cells from pancreatic tissue	20 samples(10 non-diabetic, 10 T2DM)	Included all 20 samples	North America (USA)	American	30.7±5.5	Male = 13, Female = 7	63.8±6.8	GPL1352	[U133_X3P] Affymetrix Human X3P Array	The gene expression profile of beta-cells obtained from cadaver pancreases of 10 control and 10 type 2 diabetic subjects was evaluated.	Marselli et al., 2010	61295
SKELETAL MUSCLE
1	GSE55650	Homo sapiens	Skeletal muscle	23 (T2DM = 12, controls = 11) samples from 6 T2DM and 6 controls	Included all 23 samples	Europe (UK)	European	Cases = 30 ± 0.7, Controls = 28.5 ± 1.0	Male = 8, Female = 4	Cases = 59 ± 7, Controls = 59 ± 11	GPL570	[HG-U133_Plus_2] Affymetrix Human Genome U133 Plus 2.0 Array	Microarray gene expression analysis in human skeletal muscle to assess differences among T2DM and non-diabetic individuals	Brown et al., 2015	54613
2	GSE29221	Homo sapiens	Skeletal muscle	24 samples (12 T2DM, 12 non-diabetic)	Included all 24 samples	South Asia (India)	South Asian	Not clear	All 24 samples are from male participants	54.2±4.3	GPL6947	Illumina HumanHT-12 V3.0 expression beadchip	Gene expression profiles of skeletal muscle of male individuals with and without type 2 diabetes	Jain et al., 2013	48803
3	GSE25462	Homo sapiens	Skeletal muscle	50 samples (T2DM = 10, family history of T2DM (one or both parents) = 25, no family history of type 2 diabetes = 15	Included all 50 samples	North America (USA)	American	28.1±6.3	Male = 22, Female = 28	40.2±12.5	GPL570	[HG-U133_Plus_2] Affymetrix Human Genome U133 Plus 2.0 Array	Human skeletal muscle gene expression microarray from 10 subjects with type 2 diabetes, 25 subjects with a family history of type 2 diabetes (one or both parents), and 15 subjects with no family history of type 2 diabetes.	(1) Jin et al., 2011 (2) Lerin et al., 2016	54675
4	GSE22309	Homo sapiens	Skeletal muscle	110 samples (20 insulin sensitive, 20 insulin resistant and 15 T2DM; gene expression measured before and after insulin therapy resulting in 110 samples)	Included 35 samples [Only NGT/IS (Baseline) = 20 and T2DM(Baseline) = 15 samples)]	North America (USA)	American	27.0 ± 4.1	N/A	37.2 ± 9.1	GPL91	[HG_U95A] Affymetrix Human Genome U95A Array	Human skeletal muscle samples were biopsied from different individuals before and after insulin treatment for RNA extraction and hybridization on Affymetrix microarrays.	(1) Wu et al., 2007 (2) Wu et al., 2011	12626
