## Supplementary material for "Highly perturbed genes and hub genes associated with type 2 diabetes in different tissues of adult humans: A bioinformatics analytic workflow": S6 Table

### Sheet: Sheet1
HIGHLY PERTURBED GENES IDENTIFIED BY RANDOM EFFECTS MODEL META-ANALYSIS (n = 49)
Symbol	signcon	randomSummary	randomCi.lb	randomCi.ub	randomP	het_QE	het_QEp	het_QM	het_QMp	error	rank	Direction
XYLT1	1	4.63944	3.90282	5.37605	5.22e-35	0	1	152.386	5.22e-35	FALSE	1	up
LOC650885	-1	-3.29366	-3.85421	-2.73312	1.09e-30	0	1	132.628	1.09e-30	FALSE	2	down
ISLR	1	4.07482	3.11406	5.03557	9.35e-17	0	1	69.1012	9.35e-17	FALSE	3	up
CRTAC1	1	3.70242	2.7892	4.61564	1.92e-15	0	1	63.1415	1.92e-15	FALSE	4	up
ERAP2	2	2.66908	2.22335	3.1148	8.27e-32	0.0999212	0.751924	137.748	8.27e-32	FALSE	5	up
UGT2B7	-1	-3.73111	-4.73514	-2.72707	3.25e-13	0	1	53.0488	3.25e-13	FALSE	6	down
PCOLCE2	2	2.75127	2.20936	3.29319	2.51e-23	1.1429	0.28504	99.0149	2.51e-23	FALSE	7	up
C19orf33	-1	-3.43051	-4.32735	-2.53368	6.52e-14	0	1	56.207	6.52e-14	FALSE	8	down
VNN2	1	4.64555	3.10394	6.18717	3.5e-09	0	1	34.8834	3.5e-09	FALSE	9	up
HLA-DRB4	-1	-5.0033	-6.81332	-3.19328	6.03e-08	0	1	29.3523	6.03e-08	FALSE	10	down
U2AF2	1	3.12355	2.31287	3.93423	4.29e-14	0	1	57.0293	4.29e-14	FALSE	11	up
NPTX2	1	3.47205	2.46749	4.47662	1.25e-11	0	1	45.8894	1.25e-11	FALSE	12	up
MMP9	1	2.58273	2.05778	3.10768	5.26e-22	0	1	92.9875	5.26e-22	FALSE	13	up
LOC100008589	1	2.87758	2.19217	3.56299	1.9e-16	0	1	67.7089	1.9e-16	FALSE	14	up
DYRK3	1	3.75278	2.58167	4.92389	3.37e-10	0	1	39.4464	3.37e-10	FALSE	15	up
LOC649456	1	2.24794	1.89186	2.60403	3.65e-35	0	1	153.095	3.65e-35	FALSE	16	up
BCL3	1	2.39968	1.96014	2.83922	1.01e-26	0	1	114.5	1.01e-26	FALSE	17	up
ZNF423	1	2.34983	1.87899	2.82067	1.35e-22	0	1	95.6803	1.35e-22	FALSE	18	up
SOD3	1	2.8192	2.0767	3.56169	9.93e-14	0	1	55.3807	9.93e-14	FALSE	19	up
CNTFR	1	2.19365	1.76498	2.62231	1.13e-23	0	1	100.599	1.13e-23	FALSE	20	up
ZNF75	1	3.80941	2.46607	5.15275	2.73e-08	0	1	30.8916	2.73e-08	FALSE	21	up
RNF19B	1	2.40101	1.83754	2.96447	6.73e-17	0	1	69.7513	6.73e-17	FALSE	22	up
TNFAIP6	1	2.28203	1.785	2.77906	2.28e-19	0	1	80.9785	2.28e-19	FALSE	23	up
TAPBP	1	3.40736	2.27471	4.54001	3.72e-09	0	1	34.7651	3.72e-09	FALSE	24	up
OR8B12	-1	-3.7643	-5.10366	-2.42495	3.62e-08	0	1	30.3441	3.62e-08	FALSE	25	down
HLA-DRB5	-1	-5.6231	-8.02381	-3.22239	4.42e-06	0	1	21.0751	4.42e-06	FALSE	26	down
IFNA7	-1	-3.69212	-5.00443	-2.3798	3.5e-08	0	1	30.4069	3.5e-08	FALSE	27	down
PHACTR3	2	3.14971	2.1455	4.15393	7.88e-10	0.0598558	0.806724	37.7907	7.88e-10	FALSE	28	up
LOC389286	-1	-2.22161	-2.69672	-1.74651	4.96e-20	0	1	83.9956	4.96e-20	FALSE	29	down
FUT11	-1	-4.46738	-6.24297	-2.69178	8.17e-07	0	1	24.3171	8.17e-07	FALSE	30	down
PHLDA1	1	2.63282	1.91012	3.35552	9.32e-13	0	1	50.9833	9.32e-13	FALSE	31	up
ALDOB	1	2.24566	1.73723	2.75408	4.85e-18	0	1	74.9414	4.85e-18	FALSE	32	up
PRIMA1	1	2.31705	1.75063	2.88347	1.08e-15	0	1	64.2816	1.08e-15	FALSE	33	up
APOL4	-1	-4.37636	-6.14179	-2.61093	1.18e-06	0	1	23.606	1.18e-06	FALSE	34	down
LOC731682	-2	-3.48988	-4.74501	-2.23476	5.05e-08	0.0818593	0.774793	29.6991	5.05e-08	FALSE	35	down
PVRL2	1	2.83315	1.94726	3.71903	3.65e-10	0	1	39.2899	3.65e-10	FALSE	36	up
CNTNAP2	1	3.52389	2.23184	4.81593	9.01e-08	0	1	28.5749	9.01e-08	FALSE	37	up
RASL11B	1	3.62716	2.26885	4.98547	1.66e-07	0	1	27.3924	1.66e-07	FALSE	38	up
POMZP3	1	3.54416	2.23333	4.85498	1.16e-07	0	1	28.0824	1.16e-07	FALSE	39	up
KIAA1984	-1	-2.27967	-2.85434	-1.705	7.54e-15	0	1	60.4511	7.54e-15	FALSE	40	down
POPDC3	-1	-3.70681	-5.12341	-2.29021	2.92e-07	0	1	26.3028	2.92e-07	FALSE	41	down
ELFN1	1	2.12912	1.64178	2.61645	1.1e-17	0	1	73.3229	1.1e-17	FALSE	42	up
ESPNL	1	2.79561	1.91484	3.67637	4.94e-10	0	1	38.7019	4.94e-10	FALSE	43	up
PI3	1	2.78596	1.90552	3.6664	5.58e-10	0	1	38.4636	5.58e-10	FALSE	44	up
SCN1B	1	2.82942	1.91998	3.73886	1.08e-09	0	1	37.1831	1.08e-09	FALSE	45	up
EGR2	2	2.03689	1.59348	2.48031	2.19e-19	0.574726	0.448387	81.0604	2.19e-19	FALSE	46	up
MGRN1	1	1.94597	1.55296	2.33897	2.88e-22	0	1	94.1823	2.88e-22	FALSE	47	up
SLC9A3R2	1	3.50461	2.18065	4.82858	2.12e-07	0	1	26.9168	2.12e-07	FALSE	48	up
TAP2	-1	-2.93598	-3.92136	-1.9506	5.23e-09	0	1	34.1034	5.23e-09	FALSE	49	down

### Sheet: Sheet2
HIGHLY PERTURBED GENES IDENTIFIED BY VOTE-COUNTING APPROACH META-ANALYSIS (n = 27)
Symbol	deg_1	deg_2	deg_3	deg_4	deg_5	deg_6	deg_7	deg_8	deg_9	deg_10	deg_11	deg_12	deg_13	deg_14	deg_15	deg_16	ndeg	ddeg	idx	degvcount
CTSC	NA	NA	NA	NA	NA	NA	NA	-1	NA	NA	-1	NA	-1	-1	NA	NA	4	-4	-16	0.Down-regulated
DYRK2	-1	NA	NA	NA	NA	NA	-1	-1	NA	NA	-1	NA	NA	NA	NA	NA	4	-4	-16	0.Down-regulated
MCOLN3	NA	NA	NA	NA	NA	NA	-1	-1	-1	NA	NA	-1	NA	NA	NA	NA	4	-4	-16	0.Down-regulated
TMEM37	NA	NA	NA	NA	NA	NA	-1	NA	-1	-1	NA	-1	NA	NA	NA	NA	4	-4	-16	0.Down-regulated
API5	-1	NA	NA	NA	NA	NA	NA	-1	NA	NA	-1	NA	NA	NA	NA	NA	3	-3	-9	0.Down-regulated
ARG2	NA	NA	NA	NA	NA	NA	NA	NA	-1	-1	-1	NA	NA	NA	NA	NA	3	-3	-9	0.Down-regulated
C14orf132	NA	NA	NA	NA	NA	NA	NA	NA	NA	-1	-1	NA	NA	-1	NA	NA	3	-3	-9	0.Down-regulated
COG2	-1	NA	NA	NA	NA	NA	-1	NA	NA	NA	-1	NA	NA	NA	NA	NA	3	-3	-9	0.Down-regulated
DHRS2	NA	NA	NA	NA	NA	NA	-1	NA	NA	-1	-1	NA	NA	NA	NA	NA	3	-3	-9	0.Down-regulated
ENPP2	NA	NA	NA	NA	NA	NA	NA	-1	NA	-1	-1	NA	NA	NA	NA	NA	3	-3	-9	0.Down-regulated
ENTPD3	NA	NA	NA	NA	NA	NA	-1	NA	NA	-1	-1	NA	NA	NA	NA	NA	3	-3	-9	0.Down-regulated
HADH	NA	NA	NA	NA	NA	NA	NA	NA	NA	-1	-1	-1	NA	NA	NA	NA	3	-3	-9	0.Down-regulated
KIAA1279	-1	NA	NA	NA	NA	NA	NA	-1	NA	NA	-1	NA	NA	NA	NA	NA	3	-3	-9	0.Down-regulated
LARP4	-1	NA	NA	NA	NA	NA	-1	NA	NA	NA	-1	NA	NA	NA	NA	NA	3	-3	-9	0.Down-regulated
LOC644422	NA	NA	NA	NA	NA	NA	1	1	NA	NA	NA	NA	NA	1	NA	NA	3	3	9	2.Up-regulated
MARK1	NA	NA	NA	NA	NA	NA	NA	-1	NA	-1	-1	NA	NA	NA	NA	NA	3	-3	-9	0.Down-regulated
MCL1	1	NA	NA	NA	NA	NA	1	1	NA	NA	NA	NA	NA	NA	NA	NA	3	3	9	2.Up-regulated
MTRR	-1	NA	NA	NA	NA	NA	NA	-1	NA	NA	-1	NA	NA	NA	NA	NA	3	-3	-9	0.Down-regulated
NAALAD2	NA	NA	NA	NA	NA	NA	-1	NA	NA	-1	NA	NA	NA	-1	NA	NA	3	-3	-9	0.Down-regulated
PAAF1	NA	NA	NA	NA	NA	NA	-1	-1	NA	NA	-1	NA	NA	NA	NA	NA	3	-3	-9	0.Down-regulated
PPM1K	-1	NA	NA	NA	NA	NA	NA	-1	NA	-1	NA	NA	NA	NA	NA	NA	3	-3	-9	0.Down-regulated
PPP1R1A	NA	NA	NA	NA	NA	NA	NA	NA	-1	-1	NA	-1	NA	NA	NA	NA	3	-3	-9	0.Down-regulated
RPL14	NA	NA	NA	NA	NA	NA	-1	-1	NA	NA	-1	NA	NA	NA	NA	NA	3	-3	-9	0.Down-regulated
SLC2A2	NA	NA	NA	NA	NA	NA	NA	NA	-1	-1	NA	-1	NA	NA	NA	NA	3	-3	-9	0.Down-regulated
SNAP25	NA	NA	NA	NA	NA	NA	NA	-1	NA	-1	-1	NA	NA	NA	NA	NA	3	-3	-9	0.Down-regulated
STMN2	NA	-1	NA	NA	NA	NA	NA	NA	NA	-1	-1	NA	NA	NA	NA	NA	3	-3	-9	0.Down-regulated
NMNAT2	NA	NA	NA	NA	NA	NA	1	-1	NA	-1	-1	NA	NA	NA	NA	NA	4	-2	-8	0.Down-regulated

### Sheet: Sheet3
HIGHLY PERTURBED GENES IDENTIFIED BY COMBINING APPROACH META-ANALYSIS (n = 8)
	Symbol	metap	metafc	idx	Direction
1	PCOLCE2	5.15e-10	2.89014	26.8434	up
2	ERAP2	4.89e-08	2.76377	20.2047	up
3	SLC2A2	1.08e-11	-1.75975	-19.2977	down
4	ARG2	1.4e-11	-1.40142	-15.2104	down
5	EGR2	2.42e-06	2.15956	12.129	up
6	ASCL2	2.33e-11	-1.11982	-11.9058	down
7	IAPP	9.78e-06	-2.16733	-10.8576	down
8	ZBTB16	3.43e-06	1.90953	10.4355	up
