## Supplementary material for "Highly perturbed genes and hub genes associated with type 2 diabetes in different tissues of adult humans: A bioinformatics analytic workflow": S9 Table

### Sheet: Sheet1
HIGHLY PERTURBED GENES (n = 79): ONTOLOGIES; GO ANALYSIS
Term	p-value	q-value
intrinsic apoptotic signaling pathway in response to DNA damage (GO:0008630)	0.00090266	0.230983
intrinsic apoptotic signaling pathway in response to DNA damage by p53 class mediator (GO:0042771)	0.00279503	0.230983
antigen processing and presentation of peptide antigen via MHC class I (GO:0002474)	0.00544817	0.230983
cellular response to oxidative stress (GO:0034599)	0.0106678	0.230983
plasma membrane bounded cell projection organization (GO:0120036)	0.0114358	0.230983
intrinsic apoptotic signaling pathway by p53 class mediator (GO:0072332)	0.0125275	0.230983
myeloid cell differentiation (GO:0030099)	0.0130908	0.230983
nicotinamide nucleotide metabolic process (GO:0046496)	0.0136649	0.230983
regulation of intrinsic apoptotic signaling pathway (GO:2001242)	0.0148454	0.230983
myeloid leukocyte differentiation (GO:0002573)	0.0166955	0.230983
regulation of DNA binding (GO:0051101)	0.0179806	0.230983
positive regulation of macromolecule biosynthetic process (GO:0010557)	0.0187167	0.230983
negative regulation of supramolecular fiber organization (GO:1902904)	0.0193064	0.230983
neuron development (GO:0048666)	0.0194159	0.230983
organonitrogen compound catabolic process (GO:1901565)	0.0206721	0.230983
negative regulation of programmed cell death (GO:0043069)	0.0227005	0.230983
imitative learning (GO:0098596)	0.0234699	0.230983
positive regulation of keratinocyte migration (GO:0051549)	0.0234699	0.230983
vesicle fusion with endoplasmic reticulum-Golgi intermediate compartment (ERGIC) membrane (GO:1990668)	0.0234699	0.230983
positive regulation of receptor binding (GO:1900122)	0.0234699	0.230983
regulation of NFAT protein import into nucleus (GO:0051532)	0.0234699	0.230983
amylin receptor signaling pathway (GO:0097647)	0.0234699	0.230983
negative regulation of cAMP-mediated signaling (GO:0043951)	0.0234699	0.230983
regulation of atrial cardiac muscle cell membrane depolarization (GO:0060371)	0.0234699	0.230983
vocal learning (GO:0042297)	0.0234699	0.230983
regulation of oxidative stress-induced neuron intrinsic apoptotic signaling pathway (GO:1903376)	0.0234699	0.230983
antigen processing and presentation of endogenous peptide antigen (GO:0002483)	0.0234699	0.230983
positive regulation of cellular amide metabolic process (GO:0034250)	0.0242563	0.230983
negative regulation of intrinsic apoptotic signaling pathway (GO:2001243)	0.0250016	0.230983
positive regulation of cellular biosynthetic process (GO:0031328)	0.0251175	0.230983
positive regulation of cell projection organization (GO:0031346)	0.0257562	0.230983
negative regulation of intracellular signal transduction (GO:1902532)	0.0259388	0.230983
negative regulation of apoptotic signaling pathway (GO:2001234)	0.027293	0.230983
positive regulation of cellular senescence (GO:2000774)	0.0273284	0.230983
fructose metabolic process (GO:0006000)	0.0273284	0.230983
calcitonin family receptor signaling pathway (GO:0097646)	0.0273284	0.230983
sulfur amino acid biosynthetic process (GO:0000097)	0.0273284	0.230983
positive regulation of protein kinase A signaling (GO:0010739)	0.0273284	0.230983
fructose 1,6-bisphosphate metabolic process (GO:0030388)	0.0273284	0.230983
positive regulation of lamellipodium morphogenesis (GO:2000394)	0.0273284	0.230983
L-cysteine metabolic process (GO:0046439)	0.0273284	0.230983
proteolysis (GO:0006508)	0.0281764	0.230983
neuron projection development (GO:0031175)	0.0284886	0.230983
regulation of receptor binding (GO:1900120)	0.0311718	0.230983
regulation of keratinocyte migration (GO:0051547)	0.0311718	0.230983
pantothenate metabolic process (GO:0015939)	0.0311718	0.230983
arginine catabolic process (GO:0006527)	0.0311718	0.230983
regulation of amyloid fibril formation (GO:1905906)	0.0311718	0.230983
dimeric G-protein coupled receptor signaling pathway (GO:0038042)	0.0311718	0.230983
negative regulation of protein homooligomerization (GO:0032463)	0.0311718	0.230983
sulfur amino acid catabolic process (GO:0000098)	0.0311718	0.230983
positive regulation of cell aging (GO:0090343)	0.0311718	0.230983
organophosphate catabolic process (GO:0046434)	0.0311718	0.230983
interferon-gamma-mediated signaling pathway (GO:0060333)	0.0312917	0.230983
regulation of peptide hormone secretion (GO:0090276)	0.0337953	0.230983
positive regulation of epithelial cell migration (GO:0010634)	0.0346468	0.230983
proton-transporting V-type ATPase complex assembly (GO:0070070)	0.0350001	0.230983
negative regulation of microtubule polymerization (GO:0031115)	0.0350001	0.230983
cellular response to superoxide (GO:0071451)	0.0350001	0.230983
nicotinamide nucleotide biosynthetic process (GO:0019359)	0.0350001	0.230983
vacuolar proton-transporting V-type ATPase complex assembly (GO:0070072)	0.0350001	0.230983
response to UV-C (GO:0010225)	0.0350001	0.230983
ornithine metabolic process (GO:0006591)	0.0350001	0.230983
removal of superoxide radicals (GO:0019430)	0.0350001	0.230983
homocysteine metabolic process (GO:0050667)	0.0350001	0.230983
neuronal ion channel clustering (GO:0045161)	0.0350001	0.230983
regulation of cysteine-type endopeptidase activity involved in apoptotic signaling pathway (GO:2001267)	0.0350001	0.230983
nucleic acid-templated transcription (GO:0097659)	0.0363746	0.230983
water-soluble vitamin metabolic process (GO:0006767)	0.0372508	0.230983
positive regulation of translation (GO:0045727)	0.0381351	0.230983
regulation of response to stress (GO:0080134)	0.0388136	0.230983
positive regulation of fertilization (GO:1905516)	0.0388136	0.230983
aspartate family amino acid metabolic process (GO:0009066)	0.0388136	0.230983
positive regulation of acrosome reaction (GO:2000344)	0.0388136	0.230983
myeloid dendritic cell differentiation (GO:0043011)	0.0388136	0.230983
cytokine-mediated signaling pathway (GO:0019221)	0.0390517	0.230983
macrophage differentiation (GO:0030225)	0.0426122	0.230983
urea cycle (GO:0000050)	0.0426122	0.230983
mesonephros development (GO:0001823)	0.0426122	0.230983
regulation of lamellipodium morphogenesis (GO:2000392)	0.0426122	0.230983
positive regulation of chondrocyte differentiation (GO:0032332)	0.0426122	0.230983
nitric oxide biosynthetic process (GO:0006809)	0.0426122	0.230983
methionine metabolic process (GO:0006555)	0.0426122	0.230983
aspartate family amino acid biosynthetic process (GO:0009067)	0.0426122	0.230983
negative regulation of apoptotic process (GO:0043066)	0.0429264	0.230983
nitric oxide metabolic process (GO:0046209)	0.0463959	0.230983
regulation of interleukin-8 biosynthetic process (GO:0045414)	0.0463959	0.230983
positive regulation of protein depolymerization (GO:1901881)	0.0463959	0.230983
negative regulation of protein oligomerization (GO:0032460)	0.0463959	0.230983

### Sheet: Sheet2
HIGHLY PERTURBED GENES (n = 79): PATHWAYS; KEGG ANALYSIS
Name	p value	q value
Epstein-Barr virus infection	0.000148436	0.0125026
Antigen processing and presentation	0.000257639	0.0125026
Autoimmune thyroid disease	0.0012727	0.0409829
Maturity onset diabetes of the young	0.00507202	0.12006
Asthma	0.00707648	0.135681
Allograft rejection	0.0103852	0.159726
Graft-versus-host disease	0.0119753	0.159726
Type I diabetes mellitus	0.0130909	0.159726
Intestinal immune network for IgA production	0.0160685	0.175118
Cell adhesion molecules (CAMs)	0.0201296	0.181561
Phagosome	0.0227401	0.181561
Viral myocarditis	0.0235206	0.181561
JAK-STAT signaling pathway	0.0267746	0.181561
Hepatitis B	0.0271978	0.181561
Inflammatory bowel disease (IBD)	0.0280752	0.181561
Staphylococcus aureus infection	0.0304746	0.181561
Influenza A	0.0307122	0.181561
Tuberculosis	0.0344545	0.185998
Leishmaniasis	0.0355068	0.185998
Herpes simplex virus 1 infection	0.0454993	0.219544
Insulin secretion	0.0464461	0.219544

### Sheet: Sheet3
HIGHLY PERTURBED GENES (n = 79): DISEASES AND DRUGS; COVID-19 RELATED GENE SETS
Term	p-value	q-value
Up-regulated by SARS-CoV-2 in pancreatic organoids from GSE151803	0.000154707	0.0184101
SARS Perturbation Down Genes Mouse Lung from GSE19137:GPL1261:2	0.0029079	0.08566
SARS Perturbation Up Genes Mouse Lung from GSE19137:GPL1261:3	0.00326238	0.08566
Healthy lung biopsy vs. COVID-19 infected lung series 15 from GSE147507 up genes	0.00359916	0.08566
Up-regulated by SARS-CoV-2 in lung tissue from GSE147507	0.00359916	0.08566
SARS-CoV perturbation Up Genes bronchial epithelial 2B4 from GSE17400:GPL570:6	0.00514283	0.100484
SARS Perturbation Up Genes Mouse Lung from GSE19137:GPL1261:5	0.00591082	0.100484
Up-regulated by SARS-CoV-1 in Calu-3 from GSE148729	0.0139209	0.16867
Up-regulated by SARS-CoV-2 in Calu-3 24hr from GSE148729	0.014047	0.16867
Up-regulated by SARS-CoV-2 in NHBE from GSE147507	0.0141739	0.16867
SARS perturbation Down Genes airway epithelium (HAE) from GSE47961:GPL6480:1	0.0306974	0.290836
SARS Perturbation Down Genes Mouse Lung from GSE19137:GPL1261:1	0.0344543	0.290836
COVID19-Orf9b protein host PPI from Krogan	0.0426122	0.290836
Up-regulated by SARS-CoV-2 in liver organoids from GSE151803	0.0478245	0.290836
Up-regulated by SARS-CoV-2 in intestinal organoids 60hr expension from GSE149312	0.0478245	0.290836
Up-regulated by SARS-CoV-2 2 MOI in A549 transduced with ACE2 vector from GSE147507	0.0478245	0.290836
Up-regulated by SARS-COV-2 infection of Calu3 cells	0.0478245	0.290836
Up-regulated by SARS-CoV-2 2 MOI in Calu-3 from GSE147507	0.0478245	0.290836
Up-regulated by MHV-A59 in murine liver 5d from GSE146074	0.0478245	0.290836
SARS Perturbation Up Genes Mouse Lung from GSE19137:GPL1261:6	0.0489883	0.290836

### Sheet: Sheet4
HIGHLY PERTURBED GENES (n = 79): MISCELLANEOUS; HMDB METABOLITES
Term	p-value	q-value
Zinc (HMDB01303)	0.000312153	0.0259087
Manganese (HMDB01333)	0.00719283	0.127982
Magnesium (HMDB00547)	0.0099916	0.127982
C10H13N2O7P (HMDB01570)	0.0426122	0.127982

### Sheet: Sheet5
HIGHLY PERTURBED GENES (n = 79): CELL TYPES; GTEX TISSUE SAMPLE GENE EXPRESSION PROFILES DOWN
Term	p-value	q-value
GTEX-XUJ4-0726-SM-4BOOP thyroid female 60-69 years	0.000270562	0.3129
GTEX-V955-0004-SM-3NMDH blood male 60-69 years	0.000348318	0.3129
GTEX-XXEK-0004-SM-4BRWO blood male 50-59 years	0.000592846	0.3129
GTEX-S7SE-0005-SM-2XCEA blood male 50-59 years	0.000672036	0.3129
GTEX-XUYS-0005-SM-47JZ2 blood male 50-59 years	0.000683517	0.3129
GTEX-XUJ4-0004-SM-4BOQE blood female 60-69 years	0.000810623	0.3129
GTEX-WL46-2826-SM-3LK81 brain male 50-59 years	0.00149726	0.33149
GTEX-TML8-0001-SM-3NMAF blood female 40-49 years	0.00161722	0.33149
GTEX-OIZF-0006-SM-2I5GQ blood male 60-69 years	0.00172576	0.33149
GTEX-WFJO-0226-SM-3GIKW thyroid male 30-39 years	0.00186437	0.33149
GTEX-T5JW-0003-SM-3NMAD blood female 20-29 years	0.00205006	0.33149
GTEX-XYKS-0002-SM-4BRWN blood female 60-69 years	0.002154	0.33149
GTEX-XLM4-0004-SM-4AT5I blood male 60-69 years	0.0022202	0.33149
GTEX-T6MN-0002-SM-3NMAH blood male 50-59 years	0.00234732	0.33149
GTEX-S4Q7-1626-SM-3K2AE adipose tissue male 20-29 years	0.00243192	0.33149
GTEX-WZTO-2826-SM-3NM8P brain male 40-49 years	0.00256988	0.33149
GTEX-N7MS-0011-R11A-SM-2HMJS brain male 60-69 years	0.00262931	0.33149
GTEX-SUCS-0002-SM-3NMAJ blood male 70-79 years	0.00319043	0.33149
GTEX-U3ZG-0001-SM-47JYF blood male 50-59 years	0.0032044	0.33149
GTEX-SN8G-0001-SM-3NM8L blood female 50-59 years	0.00322702	0.33149
GTEX-WFG8-0001-SM-4LVN8 blood male 20-29 years	0.00330368	0.33149
GTEX-P44H-0011-R11A-SM-2XCER brain male 40-49 years	0.00334614	0.33149
GTEX-X88G-0004-SM-47JZ6 blood male 30-39 years	0.00339885	0.33149
GTEX-W5X1-0001-SM-3P61V blood female 40-49 years	0.00359647	0.33149
GTEX-WK11-2726-SM-3NMAQ skin male 50-59 years	0.0036474	0.33149
GTEX-U3ZM-0126-SM-3DB8M thyroid male 40-49 years	0.00372139	0.33149
GTEX-SNOS-0003-SM-3NMAO blood male 40-49 years	0.0039105	0.335434
GTEX-S341-1226-SM-4AD5S vagina female 40-49 years	0.00429192	0.351369
GTEX-XUYS-0002-SM-47JXL blood male 50-59 years	0.0043997	0.351369
GTEX-XMK1-2626-SM-4B65R salivary gland male 40-49 years	0.00507194	0.389045
GTEX-S4Z8-0226-SM-4AD5K spleen male 60-69 years	0.0052145	0.389045
GTEX-XBED-0003-SM-47JWP blood male 60-69 years	0.00543802	0.389045
GTEX-NPJ7-0011-R11A-SM-2I3E8 brain female 60-69 years	0.00554339	0.389045
GTEX-W5WG-1426-SM-4KKZP thyroid female 50-59 years	0.00665104	0.428613
GTEX-UPK5-0008-SM-4IHJD skin male 40-49 years	0.00665641	0.428613
GTEX-T6MO-0003-SM-3NMAG blood female 40-49 years	0.00675702	0.428613
GTEX-VUSG-0008-SM-4KL24 skin male 50-59 years	0.0070727	0.428613
GTEX-VJYA-0126-SM-4KL1P spleen male 60-69 years	0.0070802	0.428613
GTEX-R53T-1126-SM-48FD4 esophagus female 50-59 years	0.00727347	0.428613
GTEX-XBEW-0002-SM-4AT5O blood male 40-49 years	0.00741835	0.428613
GTEX-T5JC-2326-SM-32PMR brain male 20-29 years	0.00773072	0.428613
GTEX-PW2O-0126-SM-48TC8 spleen male 20-29 years	0.00777277	0.428613
GTEX-U3ZN-1626-SM-4DXTZ cervix uteri female 30-39 years	0.00821246	0.435546
GTEX-XXEK-2226-SM-4BRUM skin male 50-59 years	0.00827461	0.435546
GTEX-XPVG-1026-SM-4B64Y lung male 50-59 years	0.00889706	0.439463
GTEX-RWS6-0426-SM-47JXH blood vessel female 60-69 years	0.0089421	0.439463
GTEX-REY6-0126-SM-48FDT testis male 60-69 years	0.00901731	0.439463
GTEX-V1D1-0326-SM-4JBIY blood vessel male 50-59 years	0.00922435	0.439463
GTEX-TKQ2-0004-SM-3NMAC blood male 50-59 years	0.00929778	0.439463
GTEX-WZTO-0011-R11A-SM-4E3K9 brain male 40-49 years	0.00977947	0.443314
GTEX-W5WG-0002-SM-3NMDN blood female 50-59 years	0.00985603	0.443314
GTEX-WHPG-0004-SM-3NMDO blood male 50-59 years	0.0100588	0.443314
GTEX-O5YV-1026-SM-3LK72 esophagus female 60-69 years	0.01062	0.443314
GTEX-QDT8-0126-SM-48TZ1 skin female 30-39 years	0.0106678	0.443314
GTEX-VUSG-2726-SM-4KKZJ nerve male 50-59 years	0.0106678	0.443314
GTEX-XGQ4-0004-SM-4AT5S blood male 50-59 years	0.0107192	0.443314
GTEX-QV31-0326-SM-447BM blood vessel male 30-39 years	0.011021	0.4478
GTEX-QVUS-2926-SM-3GIJB brain female 60-69 years	0.0113544	0.453392
GTEX-X4XX-2926-SM-3NMB1 brain male 60-69 years	0.0120513	0.458867
GTEX-T2IS-0011-R11A-SM-32QPC brain female 20-29 years	0.0120573	0.458867
GTEX-TKQ1-0003-SM-3NMAE blood male 30-39 years	0.0121686	0.458867
GTEX-U3ZM-0002-SM-3NMDM blood male 40-49 years	0.0123269	0.458867
GTEX-X261-0011-R11A-SM-4E3JY brain male 50-59 years	0.0124821	0.458867
GTEX-TMZS-0001-SM-3P61Q blood male 60-69 years	0.0132088	0.461845
GTEX-TML8-1126-SM-4DXSS vagina female 40-49 years	0.0136544	0.461845
GTEX-REY6-0926-SM-48FDA blood vessel male 60-69 years	0.0138511	0.461845
GTEX-XUW1-1026-SM-4BONY thyroid female 50-59 years	0.0139277	0.461845
GTEX-NPJ7-2826-SM-2I3FU brain female 60-69 years	0.0141253	0.461845
GTEX-X4XY-0826-SM-4E3JM thyroid male 60-69 years	0.0142498	0.461845
GTEX-X5EB-1726-SM-4E3J7 salivary gland male 40-49 years	0.0142498	0.461845
GTEX-U3ZH-0426-SM-4DXSE blood vessel male 30-39 years	0.0142499	0.461845
GTEX-X638-0003-SM-47JZ1 blood female 70-79 years	0.0143579	0.461845
GTEX-T5JC-0011-R11A-SM-32PMB brain male 20-29 years	0.0148066	0.469753
GTEX-XQ8I-0826-SM-4BOOE blood vessel male 50-59 years	0.0152398	0.476966
GTEX-WQUQ-1326-SM-3MJFF heart male 60-69 years	0.0157473	0.482769
GTEX-T5JC-1726-SM-4DM6U esophagus male 20-29 years	0.015991	0.482769
GTEX-PVOW-2626-SM-32PL8 brain male 40-49 years	0.0160506	0.482769
GTEX-WFG8-0006-SM-3GIKS blood male 20-29 years	0.0167015	0.495907
GTEX-XPVG-0526-SM-4B65N kidney male 50-59 years	0.0173329	0.507856
GTEX-UPK5-0003-SM-3NMDI blood male 40-49 years	0.0176552	0.507856
GTEX-PX3G-0926-SM-48U12 spleen female 20-29 years	0.0177618	0.507856
GTEX-X5EB-1026-SM-46MVU esophagus male 40-49 years	0.0183599	0.510327
GTEX-NFK9-1526-SM-3LK7B stomach male 40-49 years	0.0183725	0.510327
GTEX-QVJO-0008-SM-447AU skin female 60-69 years	0.0186225	0.510327
GTEX-PW2O-0426-SM-48TCC blood vessel male 20-29 years	0.0187296	0.510327
GTEX-SNOS-0526-SM-4DM54 bladder male 40-49 years	0.0194159	0.518701
GTEX-NL3H-0008-SM-4E3HU skin male 60-69 years	0.0197392	0.518701
GTEX-W5X1-0006-SM-3GIJZ blood female 40-49 years	0.0197693	0.518701
GTEX-RM2N-0126-SM-48FDD adrenal gland male 50-59 years	0.0199328	0.518701
GTEX-RN64-2326-SM-48FDW testis male 50-59 years	0.0203579	0.523876
GTEX-VUSG-0003-SM-3NMDK blood male 50-59 years	0.0209731	0.527552
GTEX-Q734-0226-SM-48U1A spleen female 40-49 years	0.0210519	0.527552
GTEX-RWS6-0001-SM-3NMAL blood female 60-69 years	0.0211841	0.527552
GTEX-W5WG-0008-SM-4KL25 skin female 50-59 years	0.0217903	0.531225
GTEX-QDT8-3026-SM-32PKB brain female 30-39 years	0.0217903	0.531225
GTEX-XQ8I-1426-SM-4BOPW adipose tissue male 50-59 years	0.0223562	0.539342
GTEX-S95S-1526-SM-2XCDH nerve male 60-69 years	0.0227399	0.542943
GTEX-V1D1-0003-SM-3NMDP blood male 50-59 years	0.023083	0.545512
GTEX-NFK9-0526-SM-2YUNL blood vessel male 40-49 years	0.02356	0.550938
GTEX-QMR6-0011-R5A-SM-32PKT brain male 50-59 years	0.0237883	0.550938
GTEX-UPIC-0005-SM-3GACV blood female 20-29 years	0.0244576	0.56083
GTEX-S33H-0126-SM-4AD62 testis male 30-39 years	0.0247122	0.561113
GTEX-UPIC-0002-SM-3NMDC blood female 20-29 years	0.0250895	0.564147
GTEX-WVLH-0011-R11A-SM-3MJFO brain male 50-59 years	0.0255884	0.568109
GTEX-R55E-0126-SM-2TC5Y skin male 20-29 years	0.0257562	0.568109
GTEX-VUSG-2326-SM-4KL1U skin male 50-59 years	0.0267744	0.582136
GTEX-U8XE-0005-SM-3DB8I blood male 30-39 years	0.0274757	0.582136
GTEX-WFON-0001-SM-3P61W blood male 40-49 years	0.0277103	0.582136
GTEX-U8T8-2326-SM-3DB96 thyroid male 60-69 years	0.0280547	0.582136
GTEX-W5WG-1626-SM-4LMKG esophagus female 50-59 years	0.0280908	0.582136
GTEX-WH7G-0002-SM-4LVN9 blood male 40-49 years	0.0281015	0.582136
GTEX-R55E-0011-R11A-SM-2TC6I brain male 20-29 years	0.0281516	0.582136
GTEX-PW2O-1426-SM-48TCD testis male 20-29 years	0.0287945	0.59016
GTEX-WRHU-0006-SM-3MJF6 blood female 50-59 years	0.0292181	0.593588
GTEX-WYJK-0426-SM-3NM9G blood vessel male 50-59 years	0.0297019	0.596557
GTEX-U3ZH-0002-SM-3NMDD blood male 30-39 years	0.0301316	0.596557
GTEX-OXRK-0326-SM-3NB3R adipose tissue female 50-59 years	0.0304744	0.596557
GTEX-WFON-0526-SM-4LVLY blood vessel male 40-49 years	0.0306974	0.596557
GTEX-R55G-2426-SM-2TC5I adipose tissue female 40-49 years	0.030894	0.596557
GTEX-OIZH-2126-SM-3NB1P testis male 50-59 years	0.0311673	0.596557
GTEX-NFK9-0426-SM-2YUNK nerve male 40-49 years	0.0311673	0.596557
GTEX-SUCS-1926-SM-32PM3 skin male 70-79 years	0.0320065	0.596708
GTEX-N7MS-2625-SM-3LK77 pituitary male 60-69 years	0.0320887	0.596708
GTEX-XBEC-0008-SM-4AT3X skin male 50-59 years	0.0321288	0.596708
GTEX-QEG4-0126-SM-48TZE testis male 30-39 years	0.0322373	0.596708
GTEX-XBEC-0126-SM-4GIDT testis male 50-59 years	0.0324634	0.596708
GTEX-S7SE-0126-SM-2XCD5 skin male 50-59 years	0.0330096	0.600907
GTEX-X5EB-2026-SM-4E3KA testis male 40-49 years	0.0332958	0.600907
GTEX-Q2AI-0626-SM-48TZU esophagus male 40-49 years	0.0334702	0.600907
GTEX-WCDI-0002-SM-3P61U blood male 50-59 years	0.0350569	0.622804
GTEX-X4XX-0011-R11A-SM-46MWQ brain male 60-69 years	0.0352277	0.622804
GTEX-PLZ6-1726-SM-2S1O6 nerve male 30-39 years	0.0357744	0.627679
GTEX-WYVS-0006-SM-3NMA7 blood female 40-49 years	0.0369858	0.639058
GTEX-S4Z8-0326-SM-3K2AU thyroid male 60-69 years	0.0372508	0.639058
GTEX-RN64-1626-SM-48FD7 kidney male 50-59 years	0.0372508	0.639058
GTEX-S7SE-2526-SM-2XCDL brain male 50-59 years	0.0377375	0.642648
GTEX-T6MN-2526-SM-32PMN brain male 50-59 years	0.0387244	0.65464
GTEX-Q2AH-0226-SM-48U1I spleen male 40-49 years	0.0401672	0.668563
GTEX-PVOW-0008-SM-48TE8 skin male 40-49 years	0.0411616	0.668563
GTEX-WFJO-0002-SM-3P61X blood male 30-39 years	0.0413141	0.668563
GTEX-Q2AG-2826-SM-2HMJQ brain female 40-49 years	0.0413678	0.668563
GTEX-X5EB-0626-SM-46MVQ heart male 40-49 years	0.0416741	0.668563
GTEX-WFG7-0001-SM-3P61S blood male 20-29 years	0.0419655	0.668563
GTEX-U8T8-0008-SM-4DXSP skin male 60-69 years	0.04212	0.668563
GTEX-UPIC-1126-SM-4IHLO kidney female 20-29 years	0.0426148	0.668563
GTEX-T6MN-2026-SM-4DM7L testis male 50-59 years	0.0426202	0.668563
GTEX-WEY5-0001-SM-3P61Z blood female 40-49 years	0.0426685	0.668563
GTEX-XMK1-0008-SM-4GICF skin male 40-49 years	0.0427234	0.668563
GTEX-PSDG-1626-SM-48TCQ breast male 50-59 years	0.043561	0.67232
GTEX-T8EM-1526-SM-3DB7I nerve male 40-49 years	0.0436974	0.67232
GTEX-S3XE-1526-SM-4AD5A testis male 50-59 years	0.0440536	0.67232
GTEX-PX3G-0006-SM-33HBQ blood female 20-29 years	0.0450082	0.67232
GTEX-U4B1-0006-SM-3DB8E blood male 40-49 years	0.0452655	0.67232
GTEX-Q2AG-0826-SM-2HMKF thyroid female 40-49 years	0.045492	0.67232
GTEX-UPIC-0226-SM-3GADO thyroid female 20-29 years	0.0460738	0.67232
GTEX-POMQ-0126-SM-48TD6 spleen female 20-29 years	0.0460738	0.67232
GTEX-X4EP-0626-SM-3P621 skin female 60-69 years	0.0464458	0.67232
GTEX-QCQG-0126-SM-48U27 adrenal gland female 50-59 years	0.0464871	0.67232
GTEX-XMK1-0001-SM-4B64F blood male 40-49 years	0.0465281	0.67232
GTEX-UJHI-0006-SM-3DB8H blood female 50-59 years	0.0468726	0.67232
GTEX-S32W-2126-SM-2XCB1 skin female 50-59 years	0.0469383	0.67232
GTEX-QLQ7-0926-SM-447BC esophagus male 60-69 years	0.0470275	0.67232
GTEX-SIU8-0326-SM-2XCDR nerve male 50-59 years	0.047407	0.673587
GTEX-TMZS-0006-SM-3DB8G blood male 60-69 years	0.0480754	0.678919
GTEX-OXRK-0426-SM-3NB2E nerve female 50-59 years	0.0483755	0.679016
GTEX-R55D-0126-SM-48FEL testis male 50-59 years	0.0493156	0.687542
GTEX-T5JC-0001-SM-3NMAK blood male 20-29 years	0.0498202	0.687542
GTEX-OXRL-2126-SM-3NM98 testis male 50-59 years	0.0498735	0.687542

### Sheet: Sheet6
HIGHLY PERTURBED GENES (n = 79): CELL TYPES; GTEX TISSUE SAMPLE GENE EXPRESSION PROFILES UP
Term	p-value	q-value
GTEX-WHPG-0626-SM-3NMBD adipose tissue male 50-59 years	5.15309e-05	0.147791
GTEX-XGQ4-1026-SM-4AT4L adipose tissue male 50-59 years	0.000574626	0.448488
GTEX-X88G-0226-SM-4GIE4 adipose tissue male 30-39 years	0.000610628	0.448488
GTEX-WHPG-1426-SM-3NMBB lung male 50-59 years	0.000670849	0.448488
GTEX-WH7G-1126-SM-3NMBK adipose tissue male 40-49 years	0.000781882	0.448488
GTEX-P4PP-3026-SM-3P61O blood vessel female 30-39 years	0.0016326	0.717226
GTEX-PWCY-1926-SM-3NB25 adipose tissue female 20-29 years	0.00210047	0.717226
GTEX-XGQ4-2226-SM-4AT4Y adipose tissue male 50-59 years	0.00213692	0.717226
GTEX-S4Q7-1126-SM-4AD6R breast male 20-29 years	0.00245453	0.717226
GTEX-VUSG-0726-SM-3GIK1 heart male 50-59 years	0.00250079	0.717226
GTEX-WEY5-1326-SM-3GILS adipose tissue female 40-49 years	0.00298738	0.778891
GTEX-WCDI-0426-SM-4GIAL blood vessel male 50-59 years	0.00363875	0.86966
GTEX-U8XE-1926-SM-3DB98 adipose tissue male 30-39 years	0.00476362	0.999995
GTEX-P4PP-0526-SM-2HMKE lung female 30-39 years	0.00567681	0.999995
GTEX-WL46-0726-SM-3LK5Z heart male 50-59 years	0.00588215	0.999995
GTEX-Q734-1826-SM-2I3EL adipose tissue female 40-49 years	0.00623958	0.999995
GTEX-XMK1-0926-SM-4B66X adipose tissue male 40-49 years	0.00650489	0.999995
GTEX-XUW1-0526-SM-4BOP3 adipose tissue female 50-59 years	0.00841189	0.999995
GTEX-S4Q7-0426-SM-3K2BJ lung male 20-29 years	0.00861912	0.999995
GTEX-R55D-0326-SM-48FES adipose tissue male 50-59 years	0.00974763	0.999995
GTEX-X4EP-0326-SM-3P5Z6 heart female 60-69 years	0.00980112	0.999995
GTEX-XV7Q-2326-SM-4BRVZ breast female 40-49 years	0.0129049	0.999995
GTEX-XUJ4-2826-SM-4BOQ2 blood vessel female 60-69 years	0.0132362	0.999995
GTEX-WYJK-1426-SM-3NM8V adipose tissue male 50-59 years	0.0142532	0.999995
GTEX-XUYS-0226-SM-47JX1 adipose tissue male 50-59 years	0.0145067	0.999995
GTEX-WRHU-0326-SM-3MJFY breast female 50-59 years	0.015332	0.999995
GTEX-WK11-2426-SM-3NMAA adipose tissue male 50-59 years	0.0154245	0.999995
GTEX-WHWD-0826-SM-3LK6R adipose tissue male 50-59 years	0.0157219	0.999995
GTEX-WFJO-1126-SM-4LVLZ stomach male 30-39 years	0.0158975	0.999995
GTEX-S33H-0326-SM-4AD6N breast male 30-39 years	0.01618	0.999995
GTEX-PSDG-1626-SM-48TCQ breast male 50-59 years	0.0165679	0.999995
GTEX-XGQ4-0926-SM-4AT4U breast male 50-59 years	0.0173436	0.999995
GTEX-S4UY-0226-SM-3K2AP adipose tissue female 40-49 years	0.0181121	0.999995
GTEX-WH7G-2226-SM-3NMBN adipose tissue male 40-49 years	0.0187721	0.999995
GTEX-WQUQ-1326-SM-3MJFF heart male 60-69 years	0.0189813	0.999995
GTEX-XBED-1326-SM-4AT4F adipose tissue male 60-69 years	0.0191762	0.999995
GTEX-SN8G-0926-SM-4DM5I lung female 50-59 years	0.0198133	0.999995
GTEX-WYJK-1126-SM-3NM9Z heart male 50-59 years	0.0216606	0.999995
GTEX-R55D-0826-SM-48FEA breast male 50-59 years	0.0232479	0.999995
GTEX-R55C-1626-SM-48FEG adipose tissue male 40-49 years	0.02356	0.999995
GTEX-U4B1-1726-SM-3DB9F adipose tissue male 40-49 years	0.02356	0.999995
GTEX-N7MS-0626-SM-2YUN7 blood vessel male 60-69 years	0.0253469	0.999995
GTEX-XQ3S-0526-SM-4BOQA heart male 20-29 years	0.0254939	0.999995
GTEX-OIZG-0526-SM-2HMLF lung male 50-59 years	0.0268468	0.999995
GTEX-TKQ1-1126-SM-4GIAZ adipose tissue male 30-39 years	0.0268468	0.999995
GTEX-SIU7-0526-SM-3NM8I lung male 50-59 years	0.0270854	0.999995
GTEX-O5YW-0526-SM-2YUMX lung male 50-59 years	0.0271541	0.999995
GTEX-U8XE-1426-SM-3DB8Q lung male 30-39 years	0.0283821	0.999995
GTEX-PWCY-2126-SM-48TEC nerve female 20-29 years	0.0287405	0.999995
GTEX-T6MN-0226-SM-32PMD adipose tissue male 50-59 years	0.0289562	0.999995
GTEX-WRHU-1026-SM-4E3ID heart female 50-59 years	0.0295742	0.999995
GTEX-U8XE-0426-SM-3DB91 adipose tissue male 30-39 years	0.0297019	0.999995
GTEX-WFG8-0726-SM-3GILP heart male 20-29 years	0.0314117	0.999995
GTEX-WEY5-1526-SM-4LMJF small intestine female 40-49 years	0.0319473	0.999995
GTEX-WHSE-1126-SM-3NMBU blood vessel male 20-29 years	0.0319473	0.999995
GTEX-TSE9-3026-SM-3DB76 brain female 60-69 years	0.0321112	0.999995
GTEX-W5WG-1026-SM-4LMIF vagina female 50-59 years	0.0332958	0.999995
GTEX-P4PQ-0226-SM-2S1NK adipose tissue male 60-69 years	0.0332958	0.999995
GTEX-QXCU-0226-SM-2TC5W blood vessel male 50-59 years	0.0349133	0.999995
GTEX-S95S-0426-SM-4B64I esophagus male 60-69 years	0.036181	0.999995
GTEX-TKQ2-1826-SM-33HB2 breast male 50-59 years	0.0365985	0.999995
GTEX-P4PP-0005-SM-2HMKX blood female 30-39 years	0.0369554	0.999995
GTEX-PWN1-0226-SM-2S1OZ adipose tissue female 40-49 years	0.0393201	0.999995
GTEX-OIZI-0226-SM-2XCEE adipose tissue male 40-49 years	0.0407221	0.999995
GTEX-NPJ7-0011-R4a-SM-2I3GJ brain female 60-69 years	0.0423864	0.999995
GTEX-WYVS-0006-SM-3NMA7 blood female 40-49 years	0.0425673	0.999995
GTEX-WRHU-1226-SM-4E3IJ heart female 50-59 years	0.0426754	0.999995
GTEX-O5YT-0426-SM-3MJHD blood vessel male 20-29 years	0.0440357	0.999995
GTEX-U8XE-2526-SM-4E3IT prostate male 30-39 years	0.0442976	0.999995
GTEX-U8XE-0526-SM-3DB8R nerve male 30-39 years	0.0442976	0.999995
GTEX-X3Y1-0006-SM-3P5ZG blood male 40-49 years	0.0459597	0.999995
GTEX-U8XE-0826-SM-4E3J1 breast male 30-39 years	0.0464912	0.999995
GTEX-RU72-0011-R9A-SM-2TF67 brain female 50-59 years	0.0471529	0.999995
GTEX-RWS6-1726-SM-47JXP vagina female 60-69 years	0.0472219	0.999995
GTEX-PLZ6-0126-SM-48TC6 spleen male 30-39 years	0.0493743	0.999995
GTEX-T5JW-1726-SM-3GADN adipose tissue female 20-29 years	0.0496805	0.999995
GTEX-S7PM-0426-SM-3NM91 blood vessel male 60-69 years	0.0496981	0.999995
