## Supplementary material for "Highly perturbed genes and hub genes associated with type 2 diabetes in different tissues of adult humans: A bioinformatics analytic workflow": S10 Table

### Sheet: Sheet1
HUB GENES (n = 28): ONTOLOGIES; GO ANALYSIS
Term	p-value	q-value
neutrophil degranulation (GO:0043312)	0.000480859	0.061879
neutrophil activation involved in immune response (GO:0002283)	0.00049943	0.061879
neutrophil mediated immunity (GO:0002446)	0.000518539	0.061879
regulation of intrinsic apoptotic signaling pathway (GO:2001242)	0.00196508	0.0815722
negative regulation of intrinsic apoptotic signaling pathway (GO:2001243)	0.00339329	0.0815722
positive regulation of cell projection organization (GO:0031346)	0.00350152	0.0815722
cellular response to reactive oxygen species (GO:0034614)	0.00372278	0.0815722
negative regulation of apoptotic signaling pathway (GO:2001234)	0.00372278	0.0815722
negative regulation of cysteine-type endopeptidase activity involved in apoptotic process (GO:0043154)	0.00406662	0.0815722
regulation of peptide hormone secretion (GO:0090276)	0.00467124	0.0815722
positive regulation of epithelial cell migration (GO:0010634)	0.00479685	0.0815722
vesicle fusion (GO:0006906)	0.00763003	0.0815722
positive regulation of neuron projection development (GO:0010976)	0.00810656	0.0815722
positive regulation of neuron differentiation (GO:0045666)	0.00826832	0.0815722
regulation of insulin secretion (GO:0050796)	0.00826832	0.0815722
regulation of atrial cardiac muscle cell membrane depolarization (GO:0060371)	0.00837161	0.0815722
regulation of translational initiation in response to stress (GO:0043558)	0.00837161	0.0815722
imitative learning (GO:0098596)	0.00837161	0.0815722
positive regulation of keratinocyte migration (GO:0051549)	0.00837161	0.0815722
negative regulation of response to interferon-gamma (GO:0060331)	0.00837161	0.0815722
vesicle fusion with endoplasmic reticulum-Golgi intermediate compartment (ERGIC) membrane (GO:1990668)	0.00837161	0.0815722
negative regulation of interferon-gamma-mediated signaling pathway (GO:0060336)	0.00837161	0.0815722
positive regulation of receptor binding (GO:1900122)	0.00837161	0.0815722
vocal learning (GO:0042297)	0.00837161	0.0815722
antigen processing and presentation of endogenous peptide antigen (GO:0002483)	0.00837161	0.0815722
regulation of oxidative stress-induced neuron intrinsic apoptotic signaling pathway (GO:1903376)	0.00837161	0.0815722
regulation of immunoglobulin mediated immune response (GO:0002889)	0.00837161	0.0815722
heterocycle catabolic process (GO:0046700)	0.00837161	0.0815722
cellular response to metal ion (GO:0071248)	0.00859621	0.0815722
intrinsic apoptotic signaling pathway (GO:0097193)	0.00876232	0.0815722
regulation of cell migration (GO:0030334)	0.00955476	0.0815722
positive regulation of lamellipodium morphogenesis (GO:2000394)	0.00976029	0.0815722
regulation of protein secretion (GO:0050708)	0.00978915	0.0815722
positive regulation of developmental process (GO:0051094)	0.010867	0.0815722
organophosphate catabolic process (GO:0046434)	0.0111471	0.0815722
cellular response to reactive nitrogen species (GO:1902170)	0.0111471	0.0815722
cellular response to nitric oxide (GO:0071732)	0.0111471	0.0815722
regulation of PERK-mediated unfolded protein response (GO:1903897)	0.0111471	0.0815722
arginine catabolic process (GO:0006527)	0.0111471	0.0815722
regulation of keratinocyte migration (GO:0051547)	0.0111471	0.0815722
regulation of receptor binding (GO:1900120)	0.0111471	0.0815722
positive regulation of immunoglobulin mediated immune response (GO:0002891)	0.0111471	0.0815722
cellular response to oxidative stress (GO:0034599)	0.0112375	0.0815722
plasma membrane bounded cell projection organization (GO:0120036)	0.0118036	0.0815722
regulation of neuron projection development (GO:0010975)	0.011995	0.0815722
neuronal ion channel clustering (GO:0045161)	0.012532	0.0815722
positive regulation of natural killer cell mediated immune response to tumor cell (GO:0002857)	0.012532	0.0815722
regulation of cysteine-type endopeptidase activity involved in apoptotic signaling pathway (GO:2001267)	0.012532	0.0815722
homocysteine metabolic process (GO:0050667)	0.012532	0.0815722
cellular response to superoxide (GO:0071451)	0.012532	0.0815722
positive regulation of natural killer cell mediated cytotoxicity directed against tumor cell target (GO:0002860)	0.012532	0.0815722
regulation of mast cell activation (GO:0033003)	0.012532	0.0815722
removal of superoxide radicals (GO:0019430)	0.012532	0.0815722
negative regulation of microtubule polymerization (GO:0031115)	0.012532	0.0815722
ornithine metabolic process (GO:0006591)	0.012532	0.0815722
positive regulation of T cell receptor signaling pathway (GO:0050862)	0.0139151	0.0818341
regulation of natural killer cell mediated cytotoxicity directed against tumor cell target (GO:0002858)	0.0139151	0.0818341
negative regulation of endoplasmic reticulum unfolded protein response (GO:1900102)	0.0139151	0.0818341
macrophage differentiation (GO:0030225)	0.0152963	0.0818341
mesonephros development (GO:0001823)	0.0152963	0.0818341
positive regulation of chondrocyte differentiation (GO:0032332)	0.0152963	0.0818341
arginine metabolic process (GO:0006525)	0.0152963	0.0818341
urea cycle (GO:0000050)	0.0152963	0.0818341
regulation of lamellipodium morphogenesis (GO:2000392)	0.0152963	0.0818341
response to nitric oxide (GO:0071731)	0.0152963	0.0818341
positive regulation of protein depolymerization (GO:1901881)	0.0166757	0.0818341
neuron development (GO:0048666)	0.0172166	0.0818341
protein localization to endoplasmic reticulum (GO:0070972)	0.0180531	0.0818341
positive regulation of sodium ion transport (GO:0010765)	0.0180531	0.0818341
intestinal absorption (GO:0050892)	0.0180531	0.0818341
negative regulation of programmed cell death (GO:0043069)	0.0189214	0.0818341
positive regulation of vascular smooth muscle cell proliferation (GO:1904707)	0.0194287	0.0818341
monosaccharide transport (GO:0015749)	0.0194287	0.0818341
negative regulation of cation transmembrane transport (GO:1904063)	0.0194287	0.0818341
glucuronate metabolic process (GO:0019585)	0.0194287	0.0818341
negative regulation of hemopoiesis (GO:1903707)	0.0194287	0.0818341
regulation of ventricular cardiac muscle cell membrane repolarization (GO:0060307)	0.0194287	0.0818341
amide transport (GO:0042886)	0.0208025	0.0818341
negative regulation of anoikis (GO:2000811)	0.0208025	0.0818341
glycerophospholipid catabolic process (GO:0046475)	0.0208025	0.0818341
microtubule depolymerization (GO:0007019)	0.0208025	0.0818341
regulation of cartilage development (GO:0061035)	0.0208025	0.0818341
positive regulation of phosphoprotein phosphatase activity (GO:0032516)	0.0208025	0.0818341
negative regulation of intracellular signal transduction (GO:1902532)	0.0212257	0.0818341
positive regulation of leukocyte activation (GO:0002696)	0.0221744	0.0818341
positive regulation of lymphocyte differentiation (GO:0045621)	0.0221744	0.0818341
glutamine family amino acid catabolic process (GO:0009065)	0.0221744	0.0818341
regulation of membrane depolarization (GO:0003254)	0.0221744	0.0818341
positive regulation of response to endoplasmic reticulum stress (GO:1905898)	0.0221744	0.0818341
hexose transport (GO:0008645)	0.0221744	0.0818341
positive regulation of antigen receptor-mediated signaling pathway (GO:0050857)	0.0221744	0.0818341
neurotransmitter transport (GO:0006836)	0.0221744	0.0818341
neuron projection development (GO:0031175)	0.0227253	0.0818341
positive regulation of natural killer cell mediated immunity (GO:0002717)	0.0235444	0.0818341
negative regulation of phosphoprotein phosphatase activity (GO:0032515)	0.0235444	0.0818341
positive regulation of cartilage development (GO:0061036)	0.0235444	0.0818341
positive regulation of cellular protein catabolic process (GO:1903364)	0.0235444	0.0818341
membrane depolarization during cardiac muscle cell action potential (GO:0086012)	0.0235444	0.0818341
cardiac muscle cell contraction (GO:0086003)	0.0235444	0.0818341
positive regulation of natural killer cell mediated cytotoxicity (GO:0045954)	0.0235444	0.0818341
cellular response to inorganic substance (GO:0071241)	0.0235444	0.0818341
phospholipid catabolic process (GO:0009395)	0.0235444	0.0818341
cellular glucuronidation (GO:0052695)	0.0235444	0.0818341
negative regulation of microtubule depolymerization (GO:0007026)	0.0249126	0.0841389
regulation of cardiac muscle cell membrane repolarization (GO:0099623)	0.0249126	0.0841389
negative regulation of protein dephosphorylation (GO:0035308)	0.0249126	0.0841389
cellular response to cytokine stimulus (GO:0071345)	0.025286	0.0846017
positive regulation of neuron apoptotic process (GO:0043525)	0.026279	0.0853976
extrinsic apoptotic signaling pathway in absence of ligand (GO:0097192)	0.026279	0.0853976
leukotriene metabolic process (GO:0006691)	0.026279	0.0853976
negative regulation of protein depolymerization (GO:1901880)	0.0276435	0.0853976
regulation of anoikis (GO:2000209)	0.0276435	0.0853976
androgen metabolic process (GO:0008209)	0.0276435	0.0853976
positive regulation of BMP signaling pathway (GO:0030513)	0.0290061	0.0853976
positive regulation of translational initiation (GO:0045948)	0.0290061	0.0853976
positive regulation of lamellipodium organization (GO:1902745)	0.0290061	0.0853976
negative regulation of ion transmembrane transporter activity (GO:0032413)	0.0290061	0.0853976
negative regulation of apoptotic process (GO:0043066)	0.0296293	0.0853976
cellular response to nerve growth factor stimulus (GO:1990090)	0.030367	0.0853976
negative regulation of myeloid cell differentiation (GO:0045638)	0.030367	0.0853976
sulfur amino acid metabolic process (GO:0000096)	0.030367	0.0853976
negative regulation of protein polymerization (GO:0032272)	0.030367	0.0853976
regulation of natural killer cell mediated cytotoxicity (GO:0042269)	0.030367	0.0853976
regulation of interferon-gamma-mediated signaling pathway (GO:0060334)	0.030367	0.0853976
regulation of microtubule depolymerization (GO:0031114)	0.030367	0.0853976
positive regulation of phosphatase activity (GO:0010922)	0.030367	0.0853976
positive regulation of proteolysis involved in cellular protein catabolic process (GO:1903052)	0.030367	0.0853976
microtubule polymerization or depolymerization (GO:0031109)	0.0317259	0.0853976
negative regulation of signal transduction in absence of ligand (GO:1901099)	0.0317259	0.0853976
positive regulation of ERBB signaling pathway (GO:1901186)	0.0317259	0.0853976
regulation of proteolysis involved in cellular protein catabolic process (GO:1903050)	0.0317259	0.0853976
regulation of chondrocyte differentiation (GO:0032330)	0.0317259	0.0853976
negative regulation of extrinsic apoptotic signaling pathway in absence of ligand (GO:2001240)	0.0317259	0.0853976
positive regulation of multicellular organismal process (GO:0051240)	0.032302	0.0858242
intrinsic apoptotic signaling pathway in response to endoplasmic reticulum stress (GO:0070059)	0.0330831	0.0858242
positive regulation of microtubule polymerization or depolymerization (GO:0031112)	0.0330831	0.0858242
cellular lipid catabolic process (GO:0044242)	0.0330831	0.0858242
negative regulation of T cell proliferation (GO:0042130)	0.0330831	0.0858242
positive regulation of signal transduction (GO:0009967)	0.0334826	0.0862358
protein depolymerization (GO:0051261)	0.0344384	0.0868235
positive regulation of leukocyte mediated cytotoxicity (GO:0001912)	0.0344384	0.0868235
regulation of vascular smooth muscle cell proliferation (GO:1904705)	0.0344384	0.0868235
regulation of T cell receptor signaling pathway (GO:0050856)	0.0357919	0.0889825
positive regulation of release of cytochrome c from mitochondria (GO:0090200)	0.0357919	0.0889825
central nervous system development (GO:0007417)	0.0368158	0.0904583
negative regulation of microtubule polymerization or depolymerization (GO:0031111)	0.0371435	0.0904583
regulation of extrinsic apoptotic signaling pathway in absence of ligand (GO:2001239)	0.0371435	0.0904583
positive regulation of cell migration (GO:0030335)	0.0380587	0.0916923
antigen processing and presentation of peptide antigen via MHC class I (GO:0002474)	0.0384933	0.0916923
cardiac muscle cell action potential involved in contraction (GO:0086002)	0.0384933	0.0916923
cardiac muscle cell action potential (GO:0086001)	0.0398413	0.0916923
negative regulation of lymphocyte proliferation (GO:0050672)	0.0398413	0.0916923
positive regulation of epidermal growth factor receptor signaling pathway (GO:0045742)	0.0398413	0.0916923
cellular response to cadmium ion (GO:0071276)	0.0398413	0.0916923
superoxide metabolic process (GO:0006801)	0.0398413	0.0916923
connective tissue development (GO:0061448)	0.0411875	0.0916923
regulation of sodium ion transmembrane transport (GO:1902305)	0.0411875	0.0916923
aminoglycan metabolic process (GO:0006022)	0.0411875	0.0916923
cellular response to drug (GO:0035690)	0.0411875	0.0916923
negative regulation of cation channel activity (GO:2001258)	0.0411875	0.0916923
apoptotic process (GO:0006915)	0.0412359	0.0916923
alpha-amino acid metabolic process (GO:1901605)	0.0425318	0.0928439
positive regulation of protein dephosphorylation (GO:0035307)	0.0425318	0.0928439
response to cadmium ion (GO:0046686)	0.0425318	0.0928439
endodermal cell differentiation (GO:0035987)	0.0438744	0.0946206
positive regulation of T cell differentiation (GO:0045582)	0.0438744	0.0946206
anterograde trans-synaptic signaling (GO:0098916)	0.0441789	0.0947069
regulation of T cell differentiation (GO:0045580)	0.0452151	0.0957811
positive regulation of Notch signaling pathway (GO:0045747)	0.0452151	0.0957811
negative regulation of T cell activation (GO:0050868)	0.046554	0.0974639
positive regulation of DNA binding (GO:0043388)	0.046554	0.0974639
regulation of heart rate by cardiac conduction (GO:0086091)	0.0478911	0.0979715
regulation of phosphoprotein phosphatase activity (GO:0043666)	0.0478911	0.0979715
regulation of microtubule polymerization (GO:0031113)	0.0478911	0.0979715
regulation of sodium ion transport (GO:0002028)	0.0478911	0.0979715
sodium ion transmembrane transport (GO:0035725)	0.0492264	0.0984527
regulation of response to DNA damage stimulus (GO:2001020)	0.0492264	0.0984527
cardiac muscle contraction (GO:0060048)	0.0492264	0.0984527
endoderm formation (GO:0001706)	0.0492264	0.0984527

### Sheet: Sheet2
HUB GENES (n = 28): PATHWAYS; KEGG ANALYSIS
Term	p-value	q-value
Insulin secretion	0.0064243	0.166054
Apoptosis	0.016992	0.166054
Adrenergic signaling in cardiomyocytes	0.0174424	0.166054
Cell adhesion molecules (CAMs)	0.0174424	0.166054
JAK-STAT signaling pathway	0.0214726	0.166054
Transcriptional misregulation in cancer	0.0277528	0.166054
Arginine biosynthesis	0.0290061	0.166054
Maturity onset diabetes of the young	0.0357919	0.166054
Ascorbate and aldarate metabolism	0.0371435	0.166054
Fatty acid elongation	0.0371435	0.166054
Butanoate metabolism	0.0384933	0.166054
Pentose and glucuronate interconversions	0.046554	0.166054

### Sheet: Sheet3
HUB GENES (n = 28): DISEASES AND DRUGS; COVID-19 RELATED GENE SETS
Term	p-value	q-value
SARS Perturbation Down Genes Mouse Lung from GSE19137:GPL1261:2	2.10797e-05	0.00206581
Up-regulated by SARS-CoV-2 in NHBE from GSE147507	0.0049089	0.106835
Up-regulated by SARS-CoV-2 in pancreatic organoids from GSE151803	0.0049089	0.106835
SARS perturbation Down Genes airway epithelium (HAE) from GSE47961:GPL6480:2	0.00583688	0.106835
SARS perturbation Up Genes PBMCs GDS1028:GPL201	0.00686521	0.106835
SARS-CoV-2/Human Interactome Gene Set from Guzzi	0.00731969	0.106835
SARS Perturbation Up Genes Mouse Lung from GSE19137:GPL1261:5	0.00763109	0.106835
SARS Perturbation Up Genes Mouse Lung from GSE68820:GPL7202:4	0.0132765	0.142648
SARS Perturbation Up Genes Mouse Lung from GSE19137:GPL1261:3	0.0141899	0.142648
Down-regulated by IAV-infection in mouse spleen	0.0251429	0.142648
SARS Perturbation Down Genes Mouse Lung from GSE19137:GPL1261:1	0.0261202	0.142648
Down-regulated by SARS-CoV-1 in intestinal organoids 60hr from GSE149312	0.0320229	0.142648
Down-regulated by SARS-CoV-2 in intestinal organoids 60hr differentiation from GSE149312	0.0320229	0.142648
Up-regulated by SARS-CoV-2 in intestinal organoids 60hr differentiation from GSE149312	0.0320229	0.142648
Up-regulated by SARS-CoV-2 2 MOI in A549 transduced with ACE2 vector from GSE147507	0.0320229	0.142648
Up-regulated by SARS-CoV-2 0.2 MOI in A549 transduced with ACE2 vector from GSE147507	0.0320229	0.142648
Up-regulated by SARS-CoV-2 in cardiomyocytes from GSE150392	0.0320229	0.142648
Up-regulated by MHV-A59 in murine spleen 3d from GSE146074	0.0320229	0.142648
Up-regulated by MHV-A59 in murine liver 5d from GSE146074	0.0320229	0.142648
Down-regulated by MHV-A59 in murine liver 3d from GSE146074	0.0320229	0.142648
Up-regulated by MHV-A59 in murine liver 3d from GSE146074	0.0320229	0.142648
Up-regulated by MHV-A59 in murine spleen 5d from GSE146074	0.0320229	0.142648
SARS perturbation Down Genes airway epithelium (HAE) from GSE47961:GPL6480:3	0.0358943	0.152941

### Sheet: Sheet4
HUB GENES (n = 28): MISCELLANEOUS; HMDB METABOLITES
Term	p-value	q-value
Zinc (HMDB01303)	4.98511e-06	0.000264211
Ethyl glucuronide (HMDB10325)	0.0180531	0.0357125
3-Acetoacetyl-CoA (HMDB01484)	0.0180531	0.0357125
(S)-Methylmalonate semialdehyde (HMDB02217)	0.0194287	0.0357125
C18H31NO14S (HMDB00632)	0.0194287	0.0357125
Ornithine (HMDB00214)	0.0208025	0.0357125
17beta-Estradiol glucuronide (HMDB10317)	0.026279	0.0357125
(3alpha,5beta,20S)-20-Hydroxypregnan-3-yl beta-D-glucopyranosiduronic acid (HMDB10318)	0.026279	0.0357125
3,17-Androstanediol glucuronide (HMDB10321)	0.026279	0.0357125
17alpha-Estradiol-3-glucuronide (HMDB10322)	0.026279	0.0357125
C24H32O8 (HMDB06224)	0.026279	0.0357125
C24H32O9 (HMDB10354)	0.026279	0.0357125
11beta,18-Epoxy-18,21-dihydroxy-20-oxo-5beta-pregnan-3alpha-yl beta-D-glucopyranosiduronic acid (HMDB10357)	0.026279	0.0357125
C25H40O8 (HMDB10359)	0.026279	0.0357125
C27H38O9 (HMDB10364)	0.026279	0.0357125
C25H38O8 (HMDB10365)	0.026279	0.0357125
Hyaluronic acid (HMDB02061)	0.026279	0.0357125
Testosterone glucuronide (HMDB03193)	0.026279	0.0357125
Retinoyl b-glucuronide (HMDB03141)	0.026279	0.0357125
C24H32O9 (HMDB10353)	0.026279	0.0357125
C24H32O8 (HMDB04482)	0.026279	0.0357125
Estrone 3-glucuronide (HMDB04483)	0.026279	0.0357125
C14H24O8 (HMDB00901)	0.026279	0.0357125
4-Hadg (HMDB10315)	0.026279	0.0357125
Androsterone glucuronide (HMDB02829)	0.026279	0.0357125
C25H38O8 (HMDB06203)	0.026279	0.0357125
Estriol 3-sulfate 16-glucuronide (HMDB10356)	0.026279	0.0357125
AIDS-070518 (HMDB10348)	0.026279	0.0357125
C25H38O9 (HMDB10351)	0.026279	0.0357125
C25H36O8 (HMDB10327)	0.026279	0.0357125
(S)-1-alpha-D-glucopyranuronosyl-3-(1-methyl-2-pyrrolidinyl)pyridinium inner salt (HMDB01272)	0.026279	0.0357125
Ketoprofen glucuronide (HMDB10334)	0.026279	0.0357125
3-oxoandrosta-4,6-dien-17beta-yl beta-D-glucopyranosiduronic acid (HMDB10337)	0.026279	0.0357125
Androsterone, 11-oxo-, glucuronide (HMDB10338)	0.026279	0.0357125
C25H40O8 (HMDB10339)	0.026279	0.0357125
Retinyl beta-glucuronide (HMDB10340)	0.026279	0.0357125
1-(alpha-Methyl-4-(2-methylpropyl)benzeneacetate)-beta-D-Glucopyranuronic acid (HMDB10343)	0.026279	0.0357125
11beta,18-Epoxy-21-hydroxy-3,20-dioxopregn-4-en-18-yl-beta-D-glucopyranosiduronic acid (HMDB10345)	0.026279	0.0357125
Estriol-3-glucuronide (HMDB10335)	0.026279	0.0357125
Manganese (HMDB01333)	0.0297085	0.0384037
Iron (HMDB00692)	0.0297085	0.0384037
L-Arginine (HMDB00517)	0.0330831	0.0414826
Simvastatin (HMDB05007)	0.0344384	0.0414826
Androsterone (HMDB00031)	0.0344384	0.0414826
Cobalt (HMDB00608)	0.0384933	0.0453366

### Sheet: Sheet5
HUB GENES (n = 28): CELL TYPES; GTEX TISSUE SAMPLE GENE EXPRESSION PROFILES DOWN
Term	p-value	q-value
GTEX-OHPK-1726-SM-48TC4 nerve female 50-59 years	0.00010509	0.140263
GTEX-R55E-0011-R11A-SM-2TC6I brain male 20-29 years	0.000262676	0.140263
GTEX-N7MS-0011-R11A-SM-2HMJS brain male 60-69 years	0.000315868	0.140263
GTEX-PVOW-2726-SM-48TCA pituitary male 40-49 years	0.000350456	0.140263
GTEX-T6MN-0002-SM-3NMAH blood male 50-59 years	0.000365841	0.140263
GTEX-PSDG-1626-SM-48TCQ breast male 50-59 years	0.000518539	0.165673
GTEX-SNOS-0526-SM-4DM54 bladder male 40-49 years	0.00104941	0.232779
GTEX-R55E-2526-SM-2TC6H brain male 20-29 years	0.00105441	0.232779
GTEX-TML8-0001-SM-3NMAF blood female 40-49 years	0.00119828	0.232779
GTEX-XYKS-0002-SM-4BRWN blood female 60-69 years	0.00144306	0.232779
GTEX-S33H-1826-SM-4AD65 prostate male 30-39 years	0.00157194	0.232779
GTEX-PVOW-2626-SM-32PL8 brain male 40-49 years	0.0018424	0.232779
GTEX-XXEK-0004-SM-4BRWO blood male 50-59 years	0.00193167	0.232779
GTEX-PW2O-0426-SM-48TCC blood vessel male 20-29 years	0.00197521	0.232779
GTEX-XUYS-0005-SM-47JZ2 blood male 50-59 years	0.00209267	0.232779
GTEX-SNMC-1626-SM-4DM52 nerve male 20-29 years	0.00228646	0.232779
GTEX-U3ZG-0001-SM-47JYF blood male 50-59 years	0.00241045	0.232779
GTEX-XGQ4-2026-SM-4AT6G testis male 50-59 years	0.00249959	0.232779
GTEX-XLM4-0004-SM-4AT5I blood male 60-69 years	0.00250576	0.232779
GTEX-XGQ4-0004-SM-4AT5S blood male 50-59 years	0.0025512	0.232779
GTEX-WVLH-0011-R11A-SM-3MJFO brain male 50-59 years	0.00274761	0.232779
GTEX-WZTO-2826-SM-3NM8P brain male 40-49 years	0.00277802	0.232779
GTEX-PWN1-1726-SM-2S1O9 nerve female 40-49 years	0.00312199	0.232779
GTEX-SN8G-0001-SM-3NM8L blood female 50-59 years	0.00315977	0.232779
GTEX-Q2AG-3026-SM-48U1L pituitary female 40-49 years	0.00324208	0.232779
GTEX-WFJO-0226-SM-3GIKW thyroid male 30-39 years	0.00360159	0.232779
GTEX-SNMC-0926-SM-4DM5U prostate male 20-29 years	0.00360159	0.232779
GTEX-XUJ4-0004-SM-4BOQE blood female 60-69 years	0.00376476	0.232779
GTEX-QV31-0326-SM-447BM blood vessel male 30-39 years	0.00403185	0.232779
GTEX-U3ZH-0002-SM-3NMDD blood male 30-39 years	0.00415197	0.232779
GTEX-U3ZH-1526-SM-4DXV1 testis male 30-39 years	0.00422376	0.232779
GTEX-POMQ-2126-SM-2S1OJ blood vessel female 20-29 years	0.00433297	0.232779
GTEX-PX3G-2426-SM-48TZZ ovary female 20-29 years	0.0045046	0.232779
GTEX-PLZ6-0626-SM-3P61B esophagus male 30-39 years	0.00457035	0.232779
GTEX-S341-1226-SM-4AD5S vagina female 40-49 years	0.00466954	0.232779
GTEX-Q2AG-2826-SM-2HMJQ brain female 40-49 years	0.00467182	0.232779
GTEX-XUW1-1126-SM-4BONZ blood vessel female 50-59 years	0.0047984	0.232779
GTEX-TKQ2-0004-SM-3NMAC blood male 50-59 years	0.00487905	0.232779
GTEX-WH7G-0926-SM-4LVMJ esophagus male 40-49 years	0.00490772	0.232779
GTEX-QV44-2226-SM-447A3 blood vessel male 50-59 years	0.00497232	0.232779
GTEX-T2IS-2026-SM-4DM6W ovary female 20-29 years	0.00497858	0.232779
GTEX-VJYA-0726-SM-4KL1T esophagus male 60-69 years	0.00563755	0.251647
GTEX-WCDI-0002-SM-3P61U blood male 50-59 years	0.00565481	0.251647
GTEX-RN64-2326-SM-48FDW testis male 50-59 years	0.00577593	0.251647
GTEX-TMZS-0001-SM-3P61Q blood male 60-69 years	0.00620303	0.263055
GTEX-X4EP-0626-SM-3P621 skin female 60-69 years	0.0065698	0.263055
GTEX-WH7G-0002-SM-4LVN9 blood male 40-49 years	0.00657917	0.263055
GTEX-WFG8-0001-SM-4LVN8 blood male 20-29 years	0.00675035	0.263055
GTEX-XBEW-0002-SM-4AT5O blood male 40-49 years	0.00686112	0.263055
GTEX-X88G-0004-SM-47JZ6 blood male 30-39 years	0.00686112	0.263055
GTEX-U3ZN-1626-SM-4DXTZ cervix uteri female 30-39 years	0.0071585	0.265114
GTEX-SNOS-0003-SM-3NMAO blood male 40-49 years	0.00743694	0.265114
GTEX-XQ3S-1226-SM-4BOPP esophagus male 20-29 years	0.00748822	0.265114
GTEX-WWYW-0011-R11A-SM-3NB38 brain female 50-59 years	0.00773847	0.265114
GTEX-S33H-0626-SM-2XCBJ lung male 30-39 years	0.00778741	0.265114
GTEX-XUYS-0002-SM-47JXL blood male 50-59 years	0.00796056	0.265114
GTEX-W5X1-0006-SM-3GIJZ blood female 40-49 years	0.0080951	0.265114
GTEX-N7MS-0011-R6a-SM-2HMJ4 brain male 60-69 years	0.00825004	0.265114
GTEX-XYKS-2626-SM-4BRUT blood vessel female 60-69 years	0.00829407	0.265114
GTEX-SUCS-0002-SM-3NMAJ blood male 70-79 years	0.0086146	0.265114
GTEX-S7SE-0126-SM-2XCD5 skin male 50-59 years	0.00875445	0.265114
GTEX-R53T-1126-SM-48FD4 esophagus female 50-59 years	0.00875445	0.265114
GTEX-QDVN-2426-SM-2S1Q4 muscle male 50-59 years	0.00903752	0.265114
GTEX-T2IS-0011-R2A-SM-32QPF brain female 20-29 years	0.0090924	0.265114
GTEX-P44H-0011-R11A-SM-2XCER brain male 40-49 years	0.00909246	0.265114
GTEX-PW2O-0126-SM-48TC8 spleen male 20-29 years	0.00914942	0.265114
GTEX-PVOW-2526-SM-2XCF7 brain male 40-49 years	0.00928669	0.265114
GTEX-S7SE-2526-SM-2XCDL brain male 50-59 years	0.00940416	0.265114
GTEX-R3RS-0126-SM-3GIJL skin female 40-49 years	0.00980297	0.272352
GTEX-V1D1-1226-SM-4JBI5 esophagus male 50-59 years	0.0101428	0.276075
GTEX-T5JC-1826-SM-4DM6E esophagus male 20-29 years	0.010225	0.276075
GTEX-XUZC-2026-SM-4BRW9 blood vessel female 30-39 years	0.0106143	0.276724
GTEX-N7MS-2526-SM-2D7W3 brain male 60-69 years	0.0109543	0.276724
GTEX-WEY5-0001-SM-3P61Z blood female 40-49 years	0.0111114	0.276724
GTEX-VUSG-2726-SM-4KKZJ nerve male 50-59 years	0.0112375	0.276724
GTEX-QDT8-0126-SM-48TZ1 skin female 30-39 years	0.0112375	0.276724
GTEX-S3XE-1526-SM-4AD5A testis male 50-59 years	0.0112809	0.276724
GTEX-X5EB-0004-SM-46MWA blood male 40-49 years	0.0113165	0.276724
GTEX-T2IS-0011-R11A-SM-32QPC brain female 20-29 years	0.0114039	0.276724
GTEX-UPIC-0226-SM-3GADO thyroid female 20-29 years	0.0117389	0.277821
GTEX-POMQ-0126-SM-48TD6 spleen female 20-29 years	0.0117389	0.277821
GTEX-WZTO-3026-SM-3NMA2 pituitary male 40-49 years	0.0123026	0.281446
GTEX-QVJO-0011-R9A-SM-2S1QH brain female 60-69 years	0.0124939	0.281446
GTEX-XYKS-2726-SM-4E3IC adipose tissue female 60-69 years	0.0125776	0.281446
GTEX-UJHI-0926-SM-4IHKF esophagus female 50-59 years	0.0125903	0.281446
GTEX-OIZI-0126-SM-3NB13 testis male 40-49 years	0.0127745	0.281446
GTEX-NL4W-0011-R9a-SM-2I3G1 brain male 50-59 years	0.0128348	0.281446
GTEX-NFK9-2226-SM-3MJGP prostate male 40-49 years	0.0129798	0.281446
GTEX-V1D1-0926-SM-4JBHQ thyroid male 50-59 years	0.0131724	0.281446
GTEX-UTHO-0011-R11A-SM-3GIJE brain male 60-69 years	0.0132134	0.281446
GTEX-XUW1-1026-SM-4BONY thyroid female 50-59 years	0.0135757	0.281637
GTEX-SIU7-0001-SM-3NMAW blood male 50-59 years	0.0136803	0.281637
GTEX-UPJH-0001-SM-3NMDE blood male 50-59 years	0.0138271	0.281637
GTEX-WFG7-0001-SM-3P61S blood male 20-29 years	0.0141905	0.281637
GTEX-X4XX-2926-SM-3NMB1 brain male 60-69 years	0.0142384	0.281637
GTEX-RWSA-2426-SM-47JXR testis male 40-49 years	0.0142936	0.281637
GTEX-W5X1-0001-SM-3P61V blood female 40-49 years	0.0143805	0.281637
GTEX-XLM4-1526-SM-4AT6D testis male 60-69 years	0.0143977	0.281637
GTEX-RWS6-0426-SM-47JXH blood vessel female 60-69 years	0.0149344	0.285019
GTEX-QMR6-1426-SM-32PLA brain male 50-59 years	0.0150463	0.285019
GTEX-RNOR-2326-SM-2TF4I brain female 50-59 years	0.0151036	0.285019
GTEX-U8XE-0126-SM-4E3I3 testis male 30-39 years	0.0152462	0.285019
GTEX-U3ZN-0126-SM-4DXUM spleen female 30-39 years	0.0154627	0.285019
GTEX-T6MN-2726-SM-4DM77 pituitary male 50-59 years	0.0154627	0.285019
GTEX-P44H-2426-SM-2XCEJ brain male 40-49 years	0.0156213	0.2852
GTEX-QDT8-0011-R10A-SM-32PKG brain female 30-39 years	0.0162981	0.292765
GTEX-WL46-2826-SM-3LK81 brain male 50-59 years	0.0163411	0.292765
GTEX-X4XX-0011-R11A-SM-46MWQ brain male 60-69 years	0.0165448	0.293439
GTEX-S7SF-1326-SM-4AD4P ovary female 20-29 years	0.0166848	0.293439
GTEX-QDT8-0011-R11A-SM-32PKD brain female 30-39 years	0.0173519	0.302396
GTEX-XBED-0003-SM-47JWP blood male 60-69 years	0.0178573	0.304827
GTEX-Q734-0226-SM-48U1A spleen female 40-49 years	0.0179602	0.304827
GTEX-WFG7-2426-SM-3GIL2 nerve male 20-29 years	0.0181274	0.304827
GTEX-Q2AG-0626-SM-2S1PV nerve female 40-49 years	0.0181274	0.304827
GTEX-X585-0002-SM-46MVA blood male 50-59 years	0.0184867	0.308166
GTEX-WFON-2126-SM-3LK7O skin male 40-49 years	0.0190358	0.313001
GTEX-REY6-0126-SM-48FDT testis male 60-69 years	0.0191204	0.313001
GTEX-Q2AG-0011-R4A-SM-2HMKA brain female 40-49 years	0.0192666	0.313001
GTEX-POYW-1126-SM-48TCI blood vessel male 60-69 years	0.0195365	0.313464
GTEX-NPJ7-2826-SM-2I3FU brain female 60-69 years	0.0196674	0.313464
GTEX-N7MT-0011-R6a-SM-2I3G3 brain female 60-69 years	0.0197856	0.313464
GTEX-PWCY-0826-SM-48TCR esophagus female 20-29 years	0.0202893	0.318
GTEX-S33H-0126-SM-4AD62 testis male 30-39 years	0.0204923	0.318
GTEX-W5WG-0008-SM-4KL25 skin female 50-59 years	0.0206834	0.318
GTEX-XPVG-2226-SM-4B65U testis male 50-59 years	0.0207355	0.318
GTEX-TKQ1-1226-SM-4GICJ blood vessel male 30-39 years	0.0213179	0.324337
GTEX-VUSG-2326-SM-4KL1U skin male 50-59 years	0.0217208	0.327481
GTEX-RU72-0011-R11A-SM-2TF6J brain female 50-59 years	0.0218662	0.327481
GTEX-RWS6-2426-SM-2XCB9 nerve female 60-69 years	0.0222206	0.330209
GTEX-POMQ-2026-SM-2S1OD nerve female 20-29 years	0.0232347	0.340066
GTEX-WYVS-0006-SM-3NMA7 blood female 40-49 years	0.0232953	0.340066
GTEX-TKQ1-0003-SM-3NMAE blood male 30-39 years	0.0234161	0.340066
GTEX-XBEC-0126-SM-4GIDT testis male 50-59 years	0.0242938	0.346693
GTEX-T5JW-0003-SM-3NMAD blood female 20-29 years	0.0244226	0.346693
GTEX-N7MS-2625-SM-3LK77 pituitary male 60-69 years	0.0247911	0.346693
GTEX-SE5C-1126-SM-4BRWZ vagina female 40-49 years	0.0248581	0.346693
GTEX-UPIC-0626-SM-4IHK2 esophagus female 20-29 years	0.0250546	0.346693
GTEX-S4Z8-0226-SM-4AD5K spleen male 60-69 years	0.0250546	0.346693
GTEX-NL3H-0011-R10A-SM-2I3E9 brain male 60-69 years	0.0253055	0.346693
GTEX-O5YT-2126-SM-3MJGD testis male 20-29 years	0.0253193	0.346693
GTEX-X638-0003-SM-47JZ1 blood female 70-79 years	0.0257057	0.349489
GTEX-T6MN-2026-SM-4DM7L testis male 50-59 years	0.0260472	0.351638
GTEX-VJYA-0001-SM-3NMDJ blood male 60-69 years	0.0266654	0.355994
GTEX-OXRP-2526-SM-2S1NO nerve female 60-69 years	0.0267413	0.355994
GTEX-VUSG-1126-SM-4KKZQ esophagus male 50-59 years	0.0274778	0.363276
GTEX-WZTO-0011-R11A-SM-4E3K9 brain male 40-49 years	0.027858	0.365779
GTEX-W5WG-1126-SM-4LMK4 adrenal gland female 50-59 years	0.0285466	0.370268
GTEX-PW2O-1926-SM-2S1OB blood vessel male 20-29 years	0.028632	0.370268
GTEX-XQ8I-0926-SM-4BOOF skin male 50-59 years	0.029008	0.370268
GTEX-S4Z8-0726-SM-4GICB esophagus male 60-69 years	0.0294258	0.370268
GTEX-T6MO-0003-SM-3NMAG blood female 40-49 years	0.0294835	0.370268
GTEX-RU72-0826-SM-46MUS esophagus female 50-59 years	0.0297085	0.370268
GTEX-QV31-0008-SM-447AT skin male 30-39 years	0.0297342	0.370268
GTEX-T5JC-0001-SM-3NMAK blood male 20-29 years	0.0298033	0.370268
GTEX-XPT6-1626-SM-4B655 testis male 20-29 years	0.0302772	0.370268
GTEX-S7SE-0011-R10A-SM-2XCDF brain male 50-59 years	0.0303842	0.370268
GTEX-U4B1-0006-SM-3DB8E blood male 40-49 years	0.0304669	0.370268
GTEX-UPIC-1126-SM-4IHLO kidney female 20-29 years	0.0305632	0.370268
GTEX-WFG8-0006-SM-3GIKS blood male 20-29 years	0.0307108	0.370268
GTEX-T8EM-1526-SM-3DB7I nerve male 40-49 years	0.0311385	0.373078
GTEX-RWS6-0001-SM-3NMAL blood female 60-69 years	0.0321008	0.38044
GTEX-UPK5-1526-SM-4JBJA blood vessel male 40-49 years	0.032302	0.38044
GTEX-WFJO-0002-SM-3P61X blood male 30-39 years	0.0323483	0.38044
GTEX-RN64-1026-SM-48FDX esophagus male 50-59 years	0.0325746	0.380668
GTEX-QLQ7-0926-SM-447BC esophagus male 60-69 years	0.0328902	0.380668
GTEX-OXRL-2126-SM-3NM98 testis male 50-59 years	0.0330084	0.380668
GTEX-V955-0004-SM-3NMDH blood male 60-69 years	0.033162	0.380668
GTEX-PWO3-1526-SM-48TCM skin female 60-69 years	0.0334826	0.382061
GTEX-UJHI-0426-SM-3DB8Y heart female 50-59 years	0.0337562	0.382903
GTEX-R55D-0126-SM-48FEL testis male 50-59 years	0.0340793	0.384294
GTEX-XMK1-0001-SM-4B64F blood male 40-49 years	0.0349638	0.389864
GTEX-T6MO-1926-SM-32QOJ blood vessel female 40-49 years	0.03498	0.389864
GTEX-WZTO-0011-R6B-SM-4E3J6 brain male 40-49 years	0.0355606	0.391961
GTEX-WFG8-2526-SM-3GILR nerve male 20-29 years	0.0360603	0.391961
GTEX-P4QS-2126-SM-3NMCF testis male 60-69 years	0.0362005	0.391961
GTEX-V955-1926-SM-4KL1L testis male 60-69 years	0.0362005	0.391961
GTEX-OHPM-2126-SM-3LK75 testis male 50-59 years	0.036234	0.391961
GTEX-WEY5-2126-SM-3GILK blood vessel female 40-49 years	0.0365329	0.391961
GTEX-S7PM-0626-SM-4AD4Q testis male 60-69 years	0.0366866	0.391961
GTEX-NL4W-0011-R6a-SM-2I3GA brain male 50-59 years	0.036813	0.391961
GTEX-XMK1-2626-SM-4B65R salivary gland male 40-49 years	0.0371435	0.391961
GTEX-P78B-0008-SM-48TE1 skin female 40-49 years	0.0372127	0.391961
GTEX-QVJO-0011-R4A-SM-2S1QL brain female 60-69 years	0.0374625	0.392436
GTEX-XMK1-0126-SM-4B65F spleen male 40-49 years	0.0380587	0.396513
GTEX-V955-2626-SM-3NM9F blood vessel male 60-69 years	0.0384797	0.397515
GTEX-Q2AG-0011-R6A-SM-2HML7 brain female 40-49 years	0.03874	0.397515
GTEX-XLM4-2926-SM-4AT59 brain male 60-69 years	0.0389378	0.397515
GTEX-SSA3-0002-SM-3P61R blood male 60-69 years	0.0389843	0.397515
GTEX-UJHI-1626-SM-3DB9A adipose tissue female 50-59 years	0.0393177	0.398794
GTEX-X4XX-0011-R10B-SM-46MWO brain male 60-69 years	0.04019	0.405496
GTEX-QEG5-0326-SM-2S1PB adipose tissue male 20-29 years	0.0414635	0.406758
GTEX-S7SF-1426-SM-4AT5A vagina female 20-29 years	0.0414635	0.406758
GTEX-XQ8I-1626-SM-4BOOI esophagus male 50-59 years	0.0415591	0.406758
GTEX-S7SF-0001-SM-3K2BE blood female 20-29 years	0.0417385	0.406758
GTEX-TML8-1126-SM-4DXSS vagina female 40-49 years	0.0418832	0.406758
GTEX-S7SE-0005-SM-2XCEA blood male 50-59 years	0.0421107	0.406758
GTEX-UPK5-0003-SM-3NMDI blood male 40-49 years	0.0424852	0.406758
GTEX-XUJ4-0326-SM-4BOP9 blood vessel female 60-69 years	0.0424927	0.406758
GTEX-W5WG-1426-SM-4KKZP thyroid female 50-59 years	0.0425318	0.406758
GTEX-SUCS-1326-SM-4DM5T testis male 70-79 years	0.0425343	0.406758
GTEX-P44H-0726-SM-48TBT heart male 40-49 years	0.0427685	0.406758
GTEX-S4Q7-1626-SM-3K2AE adipose tissue male 20-29 years	0.0428613	0.406758
GTEX-QVJO-0126-SM-3GIK4 muscle female 60-69 years	0.0439783	0.413293
GTEX-X4XY-0926-SM-4E3JD breast male 60-69 years	0.0441789	0.413293
GTEX-S341-0726-SM-4AD5R ovary female 40-49 years	0.0443123	0.413293
GTEX-TML8-1526-SM-4DXUX esophagus female 40-49 years	0.0446995	0.413293
GTEX-XPT6-0001-SM-4B64G blood male 20-29 years	0.0447805	0.413293
GTEX-RU72-3126-SM-46MUB pituitary female 50-59 years	0.0448434	0.413293
GTEX-W5WG-0002-SM-3NMDN blood female 50-59 years	0.0454068	0.415457
GTEX-S4Q7-1326-SM-4AD74 blood vessel male 20-29 years	0.0455117	0.415457
GTEX-QESD-1426-SM-2S1R9 skin male 20-29 years	0.0461595	0.419373
GTEX-T5JC-2326-SM-32PMR brain male 20-29 years	0.0468347	0.419963
GTEX-S95S-0002-SM-3NM8K blood male 60-69 years	0.04716	0.419963
GTEX-S7SE-0011-R11A-SM-2XCDD brain male 50-59 years	0.0473137	0.419963
GTEX-NL4W-0011-R11A-SM-2I3DW brain male 50-59 years	0.047339	0.419963
GTEX-RNOR-2226-SM-2TF5O brain female 50-59 years	0.0474697	0.419963
GTEX-T2IS-2226-SM-4DM65 uterus female 20-29 years	0.0475388	0.419963
GTEX-T2IS-3126-SM-32QPK pituitary female 20-29 years	0.04806	0.422619
GTEX-UTHO-0011-R6A-SM-3GIJW brain male 60-69 years	0.0488692	0.425309
GTEX-R55F-0011-R6A-SM-2TF4L brain male 50-59 years	0.0488728	0.425309
GTEX-XPVG-1026-SM-4B64Y lung male 50-59 years	0.0492264	0.425309
GTEX-XQ3S-1026-SM-4BOPJ esophagus male 20-29 years	0.0492533	0.425309
GTEX-R55E-1126-SM-48FDZ blood vessel male 20-29 years	0.049889	0.42689

### Sheet: Sheet6
HUB GENES (n = 28): CELL TYPES; GTEX TISSUE SAMPLE GENE EXPRESSION PROFILES UP
Term	p-value	q-value
GTEX-XGQ4-2226-SM-4AT4Y adipose tissue male 50-59 years	0.000413548	0.606045
GTEX-XGQ4-1026-SM-4AT4L adipose tissue male 50-59 years	0.00130542	0.606045
GTEX-W5X1-0008-SM-4LMKA skin female 40-49 years	0.00177953	0.606045
GTEX-QV44-0008-SM-447AX skin male 50-59 years	0.00225492	0.606045
GTEX-XBED-1326-SM-4AT4F adipose tissue male 60-69 years	0.00244813	0.606045
GTEX-R55C-1626-SM-48FEG adipose tissue male 40-49 years	0.00294382	0.606045
GTEX-XUW1-0526-SM-4BOP3 adipose tissue female 50-59 years	0.00321741	0.606045
GTEX-R55C-0005-SM-3GAE9 blood male 40-49 years	0.00346069	0.606045
GTEX-WH7G-1126-SM-3NMBK adipose tissue male 40-49 years	0.00367223	0.606045
GTEX-OIZH-0005-SM-2HMJN blood male 50-59 years	0.00370313	0.606045
GTEX-XYKS-1826-SM-4E3JV adipose tissue female 60-69 years	0.00394901	0.606045
GTEX-WHPG-0626-SM-3NMBD adipose tissue male 50-59 years	0.00410415	0.606045
GTEX-XBED-2626-SM-4E3J5 muscle male 60-69 years	0.00445134	0.606045
GTEX-O5YV-0226-SM-48TBY adipose tissue female 60-69 years	0.00486987	0.606045
GTEX-WCDI-0426-SM-4GIAL blood vessel male 50-59 years	0.00494366	0.606045
GTEX-WQUQ-0006-SM-3MJF4 blood male 60-69 years	0.00507079	0.606045
GTEX-SN8G-0926-SM-4DM5I lung female 50-59 years	0.00620358	0.606045
GTEX-P4QS-1626-SM-2S1NH muscle male 60-69 years	0.00629474	0.606045
GTEX-WHWD-0005-SM-3LK7D blood male 50-59 years	0.00631793	0.606045
GTEX-PWCY-1926-SM-3NB25 adipose tissue female 20-29 years	0.00641776	0.606045
GTEX-WEY5-0826-SM-4LMIH vagina female 40-49 years	0.00660064	0.606045
GTEX-W5WG-0006-SM-3GIJT blood female 50-59 years	0.00672487	0.606045
GTEX-OIZH-1626-SM-2HMKI muscle male 50-59 years	0.00682938	0.606045
GTEX-T6MO-0006-SM-32QOU blood female 40-49 years	0.00685995	0.606045
GTEX-WVLH-0006-SM-3MJF7 blood male 50-59 years	0.0074987	0.606045
GTEX-PSDG-0005-SM-3GADC blood male 50-59 years	0.00796534	0.606045
GTEX-SUCS-1626-SM-32PLS muscle male 70-79 years	0.00806655	0.606045
GTEX-WWYW-0526-SM-3NB2W muscle female 50-59 years	0.00825004	0.606045
GTEX-R55D-0006-SM-3GIJS blood male 50-59 years	0.00826866	0.606045
GTEX-S4P3-0006-SM-3K2AW blood female 50-59 years	0.00829433	0.606045
GTEX-QMRM-0005-SM-3NB2A blood male 50-59 years	0.00863343	0.606045
GTEX-QLQ7-0008-SM-447AW skin male 60-69 years	0.00890128	0.606045
GTEX-S4Z8-1826-SM-3K2BH muscle male 60-69 years	0.00925179	0.606045
GTEX-R55D-0326-SM-48FES adipose tissue male 50-59 years	0.00942649	0.606045
GTEX-W5WG-1026-SM-4LMIF vagina female 50-59 years	0.009752	0.606045
GTEX-PSDG-0426-SM-2S1OF muscle male 50-59 years	0.0100781	0.606045
GTEX-N7MT-0007-SM-3GACQ blood female 60-69 years	0.010518	0.606045
GTEX-R53T-0008-SM-48FEW skin female 50-59 years	0.0110451	0.606045
GTEX-S341-1026-SM-4AD71 uterus female 40-49 years	0.0111877	0.606045
GTEX-TMZS-0008-SM-47JWM skin male 60-69 years	0.012574	0.606045
GTEX-UPIC-0005-SM-3GACV blood female 20-29 years	0.0129451	0.606045
GTEX-P4PQ-0008-SM-48TDX skin male 60-69 years	0.0129648	0.606045
GTEX-V955-0005-SM-3P5ZC blood male 60-69 years	0.0136671	0.606045
GTEX-XQ3S-1026-SM-4BOPJ esophagus male 20-29 years	0.0136912	0.606045
GTEX-VJWN-0005-SM-3GIKF blood female 50-59 years	0.0137403	0.606045
GTEX-PLZ6-0006-SM-33HBZ blood male 30-39 years	0.0143278	0.606045
GTEX-WH7G-2226-SM-3NMBN adipose tissue male 40-49 years	0.014671	0.606045
GTEX-QDVN-0006-SM-48U1R blood male 50-59 years	0.0147122	0.606045
GTEX-PWCY-0005-SM-33HBP blood female 20-29 years	0.014823	0.606045
GTEX-UJMC-0426-SM-4IHJF blood vessel male 50-59 years	0.0148867	0.606045
GTEX-OHPK-1626-SM-2YUN3 muscle female 50-59 years	0.014959	0.606045
GTEX-Q734-1826-SM-2I3EL adipose tissue female 40-49 years	0.0154717	0.606045
GTEX-XMK1-0926-SM-4B66X adipose tissue male 40-49 years	0.0158446	0.606045
GTEX-REY6-0005-SM-2TF54 blood male 60-69 years	0.0159572	0.606045
GTEX-NPJ8-0007-SM-2D7VX blood male 40-49 years	0.0161227	0.606045
GTEX-SIU7-0526-SM-3NM8I lung male 50-59 years	0.0161973	0.606045
GTEX-UTHO-0008-SM-4JBID skin male 60-69 years	0.016554	0.606045
GTEX-UJHI-1626-SM-3DB9A adipose tissue female 50-59 years	0.0168411	0.606045
GTEX-R55D-0826-SM-48FEA breast male 50-59 years	0.0169979	0.606045
GTEX-U4B1-1726-SM-3DB9F adipose tissue male 40-49 years	0.0171555	0.606045
GTEX-QEG5-0006-SM-2I5FZ blood male 20-29 years	0.0171985	0.606045
GTEX-OHPM-0006-SM-2HMKU blood male 50-59 years	0.0172832	0.606045
GTEX-Q2AI-0006-SM-2I3FG blood male 40-49 years	0.0176097	0.606045
GTEX-S4UY-0006-SM-3K2A7 blood female 40-49 years	0.0178317	0.606045
GTEX-SUCS-1826-SM-32PM1 adipose tissue male 70-79 years	0.0182031	0.606045
GTEX-OXRP-0006-SM-2I3FN blood female 60-69 years	0.0182853	0.606045
GTEX-X4EO-0526-SM-3P5Z3 muscle female 60-69 years	0.0184504	0.606045
GTEX-S4Q7-1126-SM-4AD6R breast male 20-29 years	0.0185334	0.606045
GTEX-WEY5-0726-SM-4LMID uterus female 40-49 years	0.0187835	0.606045
GTEX-OOBK-1626-SM-2HMKG muscle male 40-49 years	0.0192052	0.606045
GTEX-R55C-1726-SM-3GADJ muscle male 40-49 years	0.0192903	0.606045
GTEX-U4B1-0006-SM-3DB8E blood male 40-49 years	0.0195631	0.606045
GTEX-P78B-0005-SM-2I5GM blood female 40-49 years	0.0196002	0.606045
GTEX-WRHK-0005-SM-3MJF5 blood female 20-29 years	0.0196115	0.606045
GTEX-OXRL-0005-SM-3LK6A blood male 50-59 years	0.0197697	0.606045
GTEX-XOT4-0526-SM-4B66O muscle female 60-69 years	0.0198055	0.606045
GTEX-P4PP-0005-SM-2HMKX blood female 30-39 years	0.0202104	0.606045
GTEX-WEY5-1326-SM-3GILS adipose tissue female 40-49 years	0.0204175	0.606045
GTEX-XV7Q-1726-SM-4BRUU adipose tissue female 40-49 years	0.0205059	0.606045
GTEX-T8EM-0006-SM-3DB71 blood male 40-49 years	0.0208331	0.606045
GTEX-WYJK-0005-SM-3NMA1 blood male 50-59 years	0.0209031	0.606045
GTEX-U3ZN-0006-SM-3DB7Y blood female 30-39 years	0.0212553	0.606045
GTEX-QCQG-1426-SM-48U22 ovary female 50-59 years	0.0213262	0.606045
GTEX-S4Z8-0926-SM-4AD6Q blood vessel male 60-69 years	0.0214485	0.606045
GTEX-UTHO-0006-SM-3NMCC blood male 60-69 years	0.021626	0.606045
GTEX-XLM4-0005-SM-4AT4P blood male 60-69 years	0.0216715	0.606045
GTEX-P4PP-3026-SM-3P61O blood vessel female 30-39 years	0.0222414	0.606631
GTEX-N7MS-0326-SM-4E3K2 adipose tissue male 60-69 years	0.0241412	0.606631
GTEX-OHPL-1626-SM-2HMIR muscle female 60-69 years	0.0246341	0.606631
GTEX-WXYG-0005-SM-3NB3M blood female 50-59 years	0.0246973	0.606631
GTEX-S4Q7-0008-SM-3NM8A skin male 20-29 years	0.0251894	0.606631
GTEX-XUYS-0226-SM-47JX1 adipose tissue male 50-59 years	0.0252338	0.606631
GTEX-U8XE-1926-SM-3DB98 adipose tissue male 30-39 years	0.0257403	0.606631
GTEX-QEG4-0626-SM-2S1OY muscle male 30-39 years	0.0259447	0.606631
GTEX-XUZC-0005-SM-4BOQ8 blood female 30-39 years	0.0260357	0.606631
GTEX-OHPL-0006-SM-3MJHB blood female 60-69 years	0.0264429	0.606631
GTEX-XOTO-0526-SM-4B662 muscle male 50-59 years	0.0266678	0.606631
GTEX-RTLS-0006-SM-2TF58 blood female 60-69 years	0.0269368	0.606631
GTEX-QDVJ-1826-SM-2S1P3 adipose tissue male 50-59 years	0.0269814	0.606631
GTEX-QESD-0006-SM-2I5G6 blood male 20-29 years	0.027186	0.606631
GTEX-QLQ7-0005-SM-2S1QP blood male 60-69 years	0.0272061	0.606631
GTEX-RU1J-1726-SM-2TF5S muscle female 20-29 years	0.0276154	0.606631
GTEX-RWS6-1726-SM-47JXP vagina female 60-69 years	0.028043	0.606631
GTEX-XGQ4-0926-SM-4AT4U breast male 50-59 years	0.028043	0.606631
GTEX-U3ZG-0326-SM-47JXN muscle male 50-59 years	0.0281506	0.606631
GTEX-Q2AH-0008-SM-48U2J skin male 40-49 years	0.0283429	0.606631
GTEX-TMMY-0005-SM-33HBN blood female 40-49 years	0.0286267	0.606631
GTEX-S32W-0526-SM-4AD6F blood vessel female 50-59 years	0.0286999	0.606631
GTEX-SIU7-0006-SM-2XCE6 blood male 50-59 years	0.0288502	0.606631
GTEX-S3XE-1626-SM-3K2AJ adipose tissue male 50-59 years	0.0294608	0.606631
GTEX-QLQW-1326-SM-2S1QS muscle male 30-39 years	0.0300174	0.606631
GTEX-RNOR-0526-SM-2TF4O muscle female 50-59 years	0.0301295	0.606631
GTEX-P4PP-0926-SM-48TBZ spleen female 30-39 years	0.0304847	0.606631
GTEX-S3XE-2026-SM-3K2B5 muscle male 50-59 years	0.0308073	0.606631
GTEX-WRHU-0826-SM-3MJFN muscle female 50-59 years	0.0309212	0.606631
GTEX-RU72-0226-SM-46MUD blood vessel female 50-59 years	0.0310353	0.606631
GTEX-S4Q7-0006-SM-3K2AT blood male 20-29 years	0.0313249	0.606631
GTEX-WHSB-1826-SM-3TW8M muscle male 50-59 years	0.0313792	0.606631
GTEX-S341-1126-SM-4AD6T cervix uteri female 40-49 years	0.0314943	0.606631
GTEX-XQ3S-1326-SM-4BOPQ breast male 20-29 years	0.0316097	0.606631
GTEX-RWS6-0008-SM-47JYV skin female 60-69 years	0.031747	0.606631
GTEX-V1D1-0006-SM-3NMCE blood male 50-59 years	0.0319456	0.606631
GTEX-X88G-0226-SM-4GIE4 adipose tissue male 30-39 years	0.0319573	0.606631
GTEX-WYVS-0006-SM-3NMA7 blood female 40-49 years	0.0320238	0.606631
GTEX-WK11-2526-SM-3NM9Y muscle male 50-59 years	0.0325419	0.606631
GTEX-PWOO-0006-SM-2I3E3 blood female 40-49 years	0.0328126	0.606631
GTEX-XBED-0006-SM-47JXO blood male 60-69 years	0.0333384	0.606631
GTEX-RWSA-0726-SM-2XCBE muscle male 40-49 years	0.0334905	0.606631
GTEX-XUJ4-0926-SM-4BOPA esophagus female 60-69 years	0.0335071	0.606631
GTEX-PWN1-2026-SM-48TD9 uterus female 40-49 years	0.0337302	0.606631
GTEX-RUSQ-0926-SM-47JWU esophagus male 50-59 years	0.0338417	0.606631
GTEX-SIU8-0526-SM-2XCDP muscle male 50-59 years	0.0338504	0.606631
GTEX-WL46-0526-SM-3LK7W blood vessel male 50-59 years	0.0341782	0.606631
GTEX-WI4N-1026-SM-3LK7N skin female 40-49 years	0.0342012	0.606631
GTEX-PX3G-0006-SM-33HBQ blood female 20-29 years	0.0346759	0.606631
GTEX-RU72-0011-R2A-SM-2TF6O brain female 50-59 years	0.0346992	0.606631
GTEX-U3ZN-0426-SM-4DXSH blood vessel female 30-39 years	0.0348564	0.606631
GTEX-POMQ-0006-SM-33HBY blood female 20-29 years	0.0349441	0.606631
GTEX-N7MS-0626-SM-2YUN7 blood vessel male 60-69 years	0.0351899	0.606631
GTEX-OOBK-0226-SM-2YUMF adipose tissue male 40-49 years	0.0353132	0.606631
GTEX-RNOR-0008-SM-48FEY skin female 50-59 years	0.0359336	0.612828
GTEX-XUW1-0826-SM-4BOP6 muscle female 50-59 years	0.0361836	0.612828
GTEX-T6MO-1726-SM-33HB8 adipose tissue female 40-49 years	0.0366866	0.614978
GTEX-R55E-1126-SM-48FDZ blood vessel male 20-29 years	0.0370666	0.614978
GTEX-OHPK-0006-SM-2HMKH blood female 50-59 years	0.0370777	0.614978
GTEX-OXRN-0226-SM-2I5EJ adipose tissue male 50-59 years	0.037705	0.61872
GTEX-QV31-1326-SM-2S1QE adipose tissue male 30-39 years	0.0378335	0.61872
GTEX-U8T8-1426-SM-3DB9H muscle male 60-69 years	0.0386097	0.61872
GTEX-PLZ6-1326-SM-3NB24 adipose tissue male 30-39 years	0.03874	0.61872
GTEX-POMQ-1926-SM-3NB1Y muscle female 20-29 years	0.0388705	0.61872
GTEX-QDVJ-0005-SM-2TC5X blood male 50-59 years	0.0392348	0.61872
GTEX-TKQ1-1426-SM-4GICK muscle male 30-39 years	0.039527	0.61872
GTEX-NFK9-0006-SM-3GACS blood male 40-49 years	0.0396187	0.61872
GTEX-RTLS-0726-SM-46MV4 blood vessel female 60-69 years	0.0396187	0.61872
GTEX-WHPG-0006-SM-3NMBV blood male 50-59 years	0.0401029	0.622242
GTEX-X4EO-0006-SM-3P5ZF blood female 60-69 years	0.0404103	0.622993
GTEX-R55G-2426-SM-2TC5I adipose tissue female 40-49 years	0.0408595	0.625905
GTEX-OHPM-0226-SM-3LK61 adipose tissue male 50-59 years	0.0422137	0.635552
GTEX-W5WG-1926-SM-4KKZK muscle female 50-59 years	0.0423551	0.635552
GTEX-OOBJ-0006-SM-2I3F4 blood male 60-69 years	0.0423874	0.635552
GTEX-WFG7-0005-SM-3GIKM blood male 20-29 years	0.0425463	0.635552
GTEX-XUW1-0005-SM-4BOQ7 blood female 50-59 years	0.0434018	0.644329
GTEX-O5YW-0006-SM-3LK6E blood male 50-59 years	0.0439545	0.647637
GTEX-NFK9-0626-SM-2HMIV muscle male 40-49 years	0.0441632	0.647637
GTEX-R53T-1526-SM-48FEK breast female 50-59 years	0.0450125	0.65225
GTEX-POYW-0006-SM-2XCF4 blood male 60-69 years	0.0452107	0.65225
GTEX-X4XX-0008-SM-46MVK skin male 60-69 years	0.0456729	0.65225
GTEX-PWN1-0226-SM-2S1OZ adipose tissue female 40-49 years	0.0460152	0.65225
GTEX-R45C-0008-SM-48FF2 skin female 60-69 years	0.0469353	0.65225
GTEX-WEY5-0006-SM-3GIKG blood female 40-49 years	0.047323	0.65225
GTEX-WYJK-1726-SM-3NM9U muscle male 50-59 years	0.0474697	0.65225
GTEX-XPVG-0626-SM-4B65B spleen male 50-59 years	0.0475632	0.65225
GTEX-W5X1-0006-SM-3GIJZ blood female 40-49 years	0.0477449	0.65225
GTEX-P4QR-0006-SM-2I5GN blood male 60-69 years	0.0480278	0.65225
GTEX-P4PP-0526-SM-2HMKE lung female 30-39 years	0.0482066	0.65225
GTEX-S95S-0005-SM-2XCEC blood male 60-69 years	0.0482673	0.65225
GTEX-QCQG-2126-SM-2S1P8 muscle female 50-59 years	0.0497001	0.65225
GTEX-X4XX-0005-SM-3NMCS blood male 60-69 years	0.0499642	0.65225
